# Reshaping of the *Arabidopsis thaliana* proteome landscape and co-regulation of proteins in development and immunity

**DOI:** 10.1101/2020.03.09.978627

**Authors:** Mona Bassal, Petra Majovsky, Domenika Thieme, Tobias Herr, Mohammad Abukhalaf, Mohamed Ayash, MHD Rami Al Shweiki, Carsten Proksch, Ali Hmedat, Jörg Ziegler, Steffan Neumann, Wolfgang Hoehenwarter

**Author notes:** Address correspondence to Wolfgang Hoehenwarter, Proteome Biology of Plant Interactions Research Group, Leibniz Institute of Plant Biochemistry.

## Abstract

Proteome remodeling is a fundamental adaptive response and proteins in complex and functionally related proteins are often co-expressed. Using a deep sampling strategy we define *Arabidopsis thaliana* tissue core proteomes at around 10,000 proteins per tissue and absolutely quantify (copy numbers per cell) nearly 16,000 proteins throughout the plant lifecycle. A proteome wide survey of global post translational modification revealed amino acid exchanges pointing to potential conservation of translational infidelity in eukaryotes. Correlation analysis of protein abundance uncovered potentially new tissue and age specific roles of entire signaling modules regulating transcription in photosynthesis, seed development and senescence and abscission. Among others, the data suggest a potential function of RD26 and other NAC transcription factors in seed development related to desiccation tolerance as well as a possible function of Cysteine-rich Receptor-like Kinases (CRKs) as ROS sensors in senescence. All of the components of ribosome biogenesis factor (RBF) complexes were co-expressed tissue and age specifically indicating functional promiscuity in the assembly of these little described protein complexes in Arabidopsis. Treatment of seedlings with flg22 for 16 hours allowed us to characterize proteome architecture in basal immunity in detail. The results were complemented with parallel reaction monitoring (PRM) targeted proteomics, phytohormone, amino acid and transcript measurements. We obtained strong evidence of suppression of jasmonate (JA) and JA-Ile levels by deconjugation and hydroxylation via IAA-ALA RESISTANT3 (IAR3) and JASMONATE-INDUCED OXYGENASE 2 (JOX2) under the control of JASMONATE INSENSITIVE 1 (MYC2). This previously unknown regulatory switch is another part of the puzzle of the as yet understudied role of JA in pattern triggered immunity. The extensive coverage of the *Arabidopsis* proteome in various biological scenarios presents a rich resource to plant biologists that we make available to the community.
