## Supplemental Table 18 for "Reshaping of the *Arabidopsis thaliana* proteome landscape and co-regulation of proteins in development and immunity"

### Sheet: Sheet1
Appendix I List of Proteins to be Analyzed (Protein names are truncated)
			Total Spectrum Count (#PSMs)					Unit Vector Norm and Z-Transformed
Biological Function / Pathway	Protein Name	Accession Number	7 day H2O	7 day flg22	10 day H2O	10 day flg22		7 day H2O	7 day flg22	10 day H2O	10 day flg22
Tryptophan Biosynthesis	ASA1, TRP5, AMT1, WEI2, JDL1	AT5G05730.1	25	117	23	137		-0.806865	0.8661	-0.92323	0.863994
	ASA2, ATHANSYNAB	AT2G29690.1	22	29	22	22		0.0478549	1.39553	-0.786985	-0.6564
	TRP1, pat1	AT5G17990.1	40	120	32	182		-0.724659	0.554691	-0.952499	1.12247
	PAI2	AT5G05590.2	1	6	14	14		-1.27769	-0.313537	0.755565	0.835661
	PAI3	AT1G29410.1	4	2	4	4		1.00199	-1.3834	0.121874	0.259541
	Aldolase-type TIM barrel family protein	AT2G04400.1	23	101	48	144		-1.01215	0.613633	-0.672411	1.07092
	TSA1, TRP3	AT3G54640.1	52	140	87	301		-0.8408	0.105294	-0.635114	1.37062
	TSB1, TRPB, TRP2, ATTSB1	AT5G54810.1	39	97	53	144		-0.886664	0.519697	-0.785126	1.15209
	TSB2	AT4G27070.1	26	59	37	78		-0.955478	0.665504	-0.750033	1.04001
Auxin Biosynthesis	YUC2	AT4G13260.1	0	0	4	0		-0.5	-0.5	1.5	-0.5
	AAO1, AO1, ATAO, AT-AO1, AOalpha, AtAO1	AT5G20960.1	11	40	28	37		-1.24158	1.10011	-0.274402	0.415876
	AAO2, AO3, atAO-2, AOgamma, AtAO3	AT3G43600.1	32	40	61	46		-1.09703	-0.0643736	1.32835	-0.166951
	AAO3, At-AO3, AOdelta, AtAAO3	AT2G27150.1	0	19	3	38		-0.887004	0.363891	-0.724339	1.24745
	AAO4, ATAO-4, ATAO2, AO4	AT1G04580.1	1	0	0	2		0.399056	-0.814643	-0.814643	1.23023
	ATAMI1, AMI1, ATTOC64-I, TOC64-I	AT1G08980.1	32	38	58	40		-0.824745	-0.0110292	1.41046	-0.574689
	NIT1, ATNIT1, NITI	AT3G44310.1	120	116	125	119		1.12287	0.559684	-0.769007	-0.913542
	NIT2, AtNIT2	AT3G44300.1	22	23	14	13		0.809945	0.919717	-0.831331	-0.898331
	NIT3, AtNIT3	AT3G44320.1	65	72	78	75		-0.182597	1.46403	-0.607191	-0.67424
	NIT4, AtNIT4	AT5G22300.1	0	10	0	28		-0.749271	0.135116	-0.749271	1.36343
Glucosinolate Biosynthesis	CYP83B1, SUR2, RNT1, RED1, ATR4	AT4G31500.1	39	145	28	157		-0.728374	0.94659	-0.989344	0.771128
	SUR1, HLS3, RTY, ALF1, RTY1	AT2G20610.1	80	116	67	114		-0.246074	1.11066	-1.24842	0.383838
	UGT74B1	AT1G24100.1	34	75	34	90		-0.737226	0.82681	-0.985236	0.895652
	sulfotransferase 16 (SOT16)	AT1G74100.1	34	99	39	116		-0.835259	0.866178	-0.896254	0.865335
	SOT17, ATSOT17, ATST5C	AT1G18590.1	20	35	21	43		-0.708797	0.772797	-1.00625	0.942254
	CYP81F2	AT5G57220.1	0	36	0	58		-0.84525	0.578596	-0.84525	1.1119
	PENETRATION 2 (PEN2)	AT2G44490.1	10	41	5	35		-0.650432	1.15066	-1.00105	0.500814
	CYP79F1, BUS1, SPS1	AT1G16410.1	3	1	22	0		-0.294886	-0.535222	1.48324	-0.653131
	CYP79F2	AT1G16400.1	4	1	18	0		-0.135118	-0.584299	1.45094	-0.731519
	CYP83A1, REF2	AT4G13770.1	47	28	39	19		1.28138	-0.22998	0.0876776	-1.13908
Canalexin Biosynthesis	PAD3, CYP71B15	AT3G26830.1	0	5	0	14		-0.749271	0.135116	-0.749271	1.36343
4-OH-ICN Biosynthesis	CYP71A12	AT2G30750.1	0	104	0	195		-0.823321	0.443474	-0.823321	1.20317
	FAD-binding Berberine family protein	AT1G26380.1	0	25	0	72		-0.743897	0.116812	-0.743897	1.37098
	CYP82C2	AT4G31970.1	0	2	0	28		-0.555588	-0.383904	-0.555588	1.49508
	Class I glutamine amidotransferase-like superfamily protein	AT4G30530.1	63	119	66	113		-0.657309	1.19489	-0.974369	0.436785
Phenylpropanoid Metabolite Synthesis	pal1, ATPAL1	AT2G37040.1	27	67	18	107		-0.644515	0.47795	-0.998912	1.16548
	PAL2, ATPAL2	AT3G53260.1	19	31	14	64		-0.524113	0.101407	-0.934439	1.35715
	PAL3, ATPAL3	AT5G04230.1	43	54	42	72		-0.411584	0.476618	-1.17298	1.10795
	ATC4H, C4H, CYP73A5	AT2G30490.1	134	256	118	279		-0.594915	0.960066	-1.09298	0.727832
	4CL5	AT3G21230.1	0	5	0	10		-0.812449	0.388357	-0.812449	1.23654
	4CL2, AT4CL2	AT3G21240.1	8	22	0	32		-0.498587	0.610319	-1.14506	1.03333
	4CL1, 4CL.1, AT4CL1	AT1G51680.1	18	39	13	51		-0.606746	0.701598	-1.08065	0.985803
Auxin / JA Conjugation	YDK1, GH3.2, BRU6, GH3-2, AUR3	AT4G37390.1	0	0	0	2		-0.5	-0.5	-0.5	1.5
	GH3.5, WES1	AT4G27260.1	0	1	4	0		-0.690969	-0.0473563	1.42929	-0.690969
	GH3.6, DFL1	AT5G54510.1	1	5	10	4		-1.1234	0.193044	1.26139	-0.331033
	PBS3, GDG1, WIN3, GH3.12	AT5G13320.1	0	0	0	3		-0.5	-0.5	-0.5	1.5
	auxin-responsive GH3 family protein (GH3.14)	AT5G13360.1	7	17	11	13		-0.926889	1.38662	-0.467023	0.00729233
	auxin-responsive GH3 family protein (GH3.15)	AT5G13370.1	16	22	13	23		-0.189591	0.993037	-1.31144	0.507994
	GH3.17	AT1G28130.1	11	16	17	18		-1.38353	0.869491	-0.0573807	0.571423
	ILR1	AT3G02875.1	0	1	1	8		-0.688796	-0.370239	-0.426439	1.48547
	JASMONATE RESISTANT 1 (JAR1)	AT2G46370.1	3	19	12	29		-1.15721	0.502735	-0.4454	1.09988
	IAR3, JR3	AT1G51760.1	17	30	17	44		-0.678914	0.482511	-0.971137	1.16754
	ILL1	AT5G56650.1	11	13	19	16		-1.19339	-0.193478	1.23042	0.156449
	ILL2	AT5G56660.1	5	4	7	9		-0.363619	-1.05071	0.0892486	1.32508
	ILL5	AT1G51780.1	0	0	0	10		-0.5	-0.5	-0.5	1.5
	JOX2	AT5G05600.1	6	26	4	11		-0.77749	0.0546342	-0.670867	1.39372
JA Biosynthesis	DAD1	AT2G44810.1	0	5	1	0		-0.608036	1.48015	-0.264079	-0.608036
	LOX2, ATLOX2	AT3G45140.1	43	62	91	87		-1.37164	-0.114482	0.767582	0.718544
	LOX4	AT1G72520.1	0	0	0	11		-0.5	-0.5	-0.5	1.5
	LOX6	AT1G67560.1	0	5	6	1		-1.01964	0.869514	0.847401	-0.697281
	AOS, CYP74A, DDE2	AT5G42650.1	110	111	150	168		-0.719477	-0.746163	0.0803075	1.38533
	AOC1, ERD12	AT3G25760.1	19	24	23	32		-0.778152	0.404966	-0.852842	1.22603
	AOC2	AT3G25770.1	33	36	43	59		-0.690913	-0.359256	-0.434641	1.48481
	AOC3	AT3G25780.1	16	20	15	19		0.0039278	1.21985	-1.2296	0.0058305
	AOC4	AT1G13280.1	23	31	29	24		-0.305839	1.41491	-0.174084	-0.934984
	OPR3	AT2G06050.2	7	23	25	37		-1.32837	0.240432	0.00275215	1.08518
	ACX1, ATACX1	AT4G16760.1	40	74	51	80		-0.900425	1.02258	-0.81477	0.69262
	ACX5	AT2G35690.1	10	15	12	27		-0.712594	0.0793926	-0.752379	1.38558
Auxin / JA Signaling	AXR4, RGR, RGR1	AT1G54990.1	19	20	23	30		-0.543568	-0.301747	-0.639463	1.48478
	PIN3, ATPIN3	AT1G70940.1	27	10	35	4		0.786678	-0.584778	0.903737	-1.10564
	PIN7, ATPIN7	AT1G23080.1	17	4	20	0		0.892903	-0.621105	0.807504	-1.0793
	AFB2	AT3G26810.1	0	3	0	0		-0.5	1.5	-0.5	-0.5
	AFB5	AT5G49980.1	6	10	8	6		-0.409131	1.43707	-0.168199	-0.859739
	COI1	AT2G39940.1	0	4	8	4		-1.2912	0.184317	1.13921	-0.0323289
	TPR1	AT1G80490.1	22	39	19	31		-0.362366	1.33783	-1.03689	0.0614238
	TPR2	AT3G16830.1	11	30	16	26		-0.918431	1.2509	-0.684149	0.351682
	TPR3	AT5G27030.1	0	10	0	7		-0.815705	1.22711	-0.815705	0.404304
	TOPLESS (TPL)	AT1G15750.1	26	40	20	30		-0.0791456	1.33003	-1.09577	-0.155118
	NINJA	AT4G28910.2	1	4	4	2		-1.07925	1.08363	0.572685	-0.57707
	JAZ1, TIFY10A	AT1G19180.1	0	0	0	2		-0.5	-0.5	-0.5	1.5
	SKP1, ASK1, ATSKP1, SKP1A, UIP1	AT1G75950.1	51	55	52	77		-0.226604	0.127721	-1.1604	1.25929
	ATCUL1, CUL1, AXR6	AT4G02570.1	14	16	16	21		-0.545277	0.326307	-1.02458	1.24355
	ROC1, RBX1, HRT1, ATRBX1	AT5G20570.1	2	4	3	5		-1.05088	0.730179	-0.649295	0.97
	AXR1	AT1G05180.1	22	42	31	37		-0.930025	1.34422	-0.555196	0.141
	SAR1	AT1G33410.2	4	3	8	10		-0.597213	-1.018	0.418661	1.19655
	SUPPRESSOR OF AUXIN RESISTANCE 3 (SAR3)	AT1G80680.1	2	10	4	4		-0.738271	1.47701	-0.38581	-0.352926
SA Biosynthesis	NAC transcription factor-like 9 (NTL9)	AT4G35580.1	0	5	3	6		-1.29639	0.763042	-0.278726	0.812071
	TCP family transcription factor	AT1G58100.1	0	4	2	8		-1.05097	0.297233	-0.495792	1.24952
	TCP family transcription factor	AT1G72010.1	4	6	5	7		-0.896128	0.878365	-0.835296	0.853059
	EDS16	AT1G74710.1	0	1	0	6		-0.627248	-0.217217	-0.627248	1.47171
	GT, UGT74F2, ATSAGT1, SGT1, SAGT1	AT2G43820.1	54	99	62	100		-0.76171	1.13152	-0.916711	0.546902
	UGT74F1	AT2G43840.1	6	12	10	8		-0.838258	1.41071	-0.0184745	-0.553974
ET Biosynthesis	ACO2, ATACO2	AT1G62380.1	103	160	136	144		-0.830069	1.42694	-0.518323	-0.078548
	ACS7, ATACS7	AT4G26200.1	0	5	0	10		-0.812449	0.388357	-0.812449	1.23654
Photosynthesis	LHCB2.1, LHCB2	AT2G05100.1	1316	1177	1603	1398		0.938383	-0.957398	0.784958	-0.765942
	LHCB2.2, LHCB2	AT2G05070.1	1324	1185	1616	1412		0.921821	-0.980852	0.799721	-0.74069
	Protein kinase superfamily protein	AT4G02630.1	1	0	1	0		1.03356	-0.856977	0.680395	-0.856977
	GHBDH, ATGHBDH, GLYR1, GR1	AT3G25530.1	102	95	128	111		0.665027	-0.82851	1.04557	-0.882092
	VTC4	AT3G02870.1	31	17	34	19		1.07171	-0.799753	0.630462	-0.902417
	ATLFNR1, FNR1	AT5G66190.1	171	159	216	171		0.634151	-0.344437	0.959056	-1.24877
	LHCB3, LHCB3*1	AT5G54270.1	1014	876	1315	1046		0.56544	-0.922683	1.11807	-0.760825
	LHB1B1, LHCB1.4	AT2G34430.1	1462	1308	1721	1535		1.19739	-0.834524	0.452601	-0.815466
	HCEF1	AT3G54050.1	182	173	231	193		0.547558	-0.442026	1.06509	-1.17063
	PSBG	ATCG00430.1	20	14	29	19		0.380913	-1.04757	1.20948	-0.54283
	PSBP-1, OEE2, PSII-P, OE23	AT1G06680.1	654	623	851	713		0.329559	-0.615711	1.25469	-0.968533
	oxidoreductases	AT5G58260.1	10	8	14	7		0.500846	-0.372495	1.07648	-1.20483
	CAB1, AB140, CAB140, LHCB1.3	AT1G29930.1	1464	1309	1695	1538		1.3084	-0.801055	0.255105	-0.762448
	EMB2729, BE1	AT3G20440.1	4	1	3	1		1.30891	-0.731412	0.2521	-0.829599
	NDHI	ATCG01090.1	20	16	29	20		0.268914	-0.929658	1.29087	-0.63013
	CAB3, AB180, LHCB1.2	AT1G29910.1	1460	1314	1693	1539		1.31361	-0.7731	0.24486	-0.785366
	ATPHB1, PHB1	AT4G28510.1	34	29	41	37		0.913159	-1.30005	0.641314	-0.254425
	G6PD1	AT5G35790.1	41	36	57	36		0.389786	-0.399401	1.16423	-1.15461
	PPL2	AT2G39470.1	23	20	33	21		0.295716	-0.518252	1.25565	-1.03311
	CAH1, ATACA1, ACA1	AT3G52720.1	6	1	4	0		1.28978	-0.589649	0.259733	-0.95986
	PTAC14	AT4G20130.1	33	27	46	35		0.293662	-1.07314	1.24365	-0.464172
	UTP:galactose-1-phosphate uridylyltransferases	AT5G18200.1	4	2	8	2		0.205845	-0.702967	1.3302	-0.833082
	cytochrome c biogenesis protein family	AT1G49380.1	22	8	19	13		1.29354	-1.00813	0.224503	-0.509914
	IMPL2, HISN7	AT4G39120.1	13	8	17	13		0.599201	-1.33367	0.91155	-0.17708
	pfkB-like carbohydrate kinase family protein	AT1G66430.1	55	45	68	60		0.724776	-1.35571	0.783283	-0.152345
	6-phosphogluconate dehydrogenase family protein	AT1G71180.1	6	0	3	0		1.37123	-0.743719	0.116211	-0.743719
	PDH-E1 ALPHA	AT1G01090.1	99	88	133	77		0.495224	-0.151544	0.984172	-1.32785
	RCA	AT2G39730.1	1156	1084	1411	1122		0.781264	-0.0963242	0.693333	-1.37827
	Inositol monophosphatase family protein	AT5G64380.1	20	16	27	22		0.357777	-1.26197	1.11189	-0.207699
	XK-1, XK1	AT2G21370.1	14	4	11	8		1.31524	-1.04884	0.126227	-0.392628
	ATBETAFRUCT4, VAC-INV	AT1G12240.1	57	53	81	62		0.0222428	-0.706467	1.40661	-0.72239
	PDH-E1 BETA	AT1G30120.1	22	18	36	22		0.0199378	-0.784809	1.40497	-0.640101
	TIM, PDTPI	AT2G21170.1	258	204	285	264		1.26193	-1.1496	0.143396	-0.255721
	pfkB-like carbohydrate kinase family protein	AT4G28706.1	21	17	44	20		-0.178115	-0.646209	1.46357	-0.639251
	Rubredoxin-like superfamily protein	AT3G15640.2	8	7	13	8		-0.0314766	-0.647128	1.42327	-0.744668
	GAPA-2	AT1G12900.1	352	337	462	322		0.42665	-0.00392231	0.95667	-1.3794
	SSI1, SSI, ATSS1	AT5G24300.1	22	20	37	19		0.00663922	-0.371514	1.36467	-0.999799
	Cofactor-independent phosphoglycerate mutase	AT4G09520.1	24	21	40	24		-0.065062	-0.638815	1.43359	-0.729718
	NADH-ubiquinone oxidoreductase 24 kDa subunit, putative	AT4G02580.1	38	36	50	31		0.461189	0.0735888	0.881283	-1.41606
	PSAA	ATCG00350.1	140	120	188	162		0.214243	-1.30167	1.12186	-0.0344234
	PsbP family protein	AT3G56650.1	55	48	80	63		-0.0177364	-1.05076	1.34811	-0.279607
	Plant neutral invertase family protein	AT4G34860.1	29	0	42	28		0.484828	-1.43736	0.826457	0.12608
	SBPASE	AT3G55800.1	186	177	223	169		0.754826	0.185074	0.518554	-1.45845
Primary Metabolism	Symbols: ATTPS11, TPS11, ATTPSB | ATTPS11; transferase, transferring glycosyl groups | chr2:8109043-8112010 FORWARD	AT2G18700.1	0	6	0	5		-0.865906	0.845534	-0.865906	0.886278
	Symbols: AtcwINV6 | AtcwINV6 (6-&1-fructan exohydrolase); hydrolase, hydrolyzing O-glycosyl compounds / inulinase/ levanase | chr5:3839391-3842371 FORWARD	AT5G11920.1	0	8	0	7		-0.865887	0.88776	-0.865887	0.844014
	6-phosphogluconate dehydrogenase family protein | chr1:23825328-23827136 REVERSE	AT1G64190.1	218	270	182	234		-0.780777	0.925515	-0.945104	0.800367
	Symbols: SDH2-1 | SDH2-1; electron carrier/ succinate dehydrogenase | chr3:10129610-10132760 REVERSE	AT3G27380.1	40	42	32	36		-1.00141	0.903869	-0.717854	0.815399
	Symbols: PCK1, PEPCK | PCK1 (PHOSPHOENOLPYRUVATE CARBOXYKINASE 1); ATP binding / phosphoenolpyruvate carboxykinase (ATP)/ phosphoenolpyruvate carboxykinase/ purine nucleotide binding | chr4:17802694-17806539 REVERSE	AT4G37870.1	67	111	51	87		-0.935747	0.679205	-0.774544	1.03109
	Symbols: IDH2 | IDH2 (ISOCITRATE DEHYDROGENASE SUBUNIT 2); isocitrate dehydrogenase (NAD+)/ oxidoreductase, acting on the CH-OH group of donors, NAD or NADP as acceptor | chr2:7460814-7462554 REVERSE	AT2G17130.1	42	62	30	51		-1.03874	0.770863	-0.669463	0.937341
	pyruvate kinase, putative | chr5:22820006-22822766 REVERSE	AT5G56350.1	63	103	52	98		-0.836505	1.06515	-0.869165	0.640521
	Symbols: ATNADP-ME2 | ATNADP-ME2 (NADP-malic enzyme 2); malate dehydrogenase (oxaloacetate-decarboxylating) (NADP+)/ malic enzyme/ oxidoreductase, acting on NADH or NADPH, NAD or NADP as acceptor | chr5:3754249-3758242 FORWARD	AT5G11670.1	90	228	83	230		-0.78649	1.07633	-0.91334	0.623498
	pyruvate decarboxylase family protein | chr5:5724759-5726746 REVERSE	AT5G17380.1	38	85	20	67		-1.06269	0.742861	-0.636236	0.956062
	phosphoglucomutase, cytoplasmic, putative / glucose phosphomutase, putative | chr1:8219869-8224469 FORWARD	AT1G23190.1	161	189	136	170		-0.700676	1.08512	-0.985214	0.600773
	Symbols: ALDH2C4, ALDH1A, REF1 | ALDH2C4; 3-chloroallyl aldehyde dehydrogenase/ aldehyde dehydrogenase (NAD)/ coniferyl-aldehyde dehydrogenase | chr3:8919560-8923073 REVERSE	AT3G24503.1	201	364	184	274		-0.688943	0.575389	-0.989129	1.10268
	Symbols: SDH2-2 | SDH2-2; electron carrier/ succinate dehydrogenase | chr5:16281404-16283527 FORWARD	AT5G40650.1	27	33	20	27		-1.10147	0.685944	-0.576422	0.991954
	2-oxoacid dehydrogenase family protein | chr5:22347211-22350817 FORWARD	AT5G55070.1	63	77	55	64		-0.547756	0.708433	-1.12561	0.964931
	Symbols: PMDH1 | PMDH1 (PEROXISOMAL NAD-MALATE DEHYDROGENASE 1); L-malate dehydrogenase/ binding / catalytic/ malate dehydrogenase/ oxidoreductase/ oxidoreductase, acting on the CH-OH group of donors, NAD or NADP as acceptor | chr2:9689415-9692154 REVERSE	AT2G22780.1	99	120	87	106		-0.551604	0.991306	-1.11884	0.679142
	pyruvate kinase, putative | chr5:25490073-25492752 FORWARD	AT5G63680.1	112	129	85	106		-1.10708	0.655139	-0.562399	1.01434
	aconitate hydratase/ copper ion binding | chr4:13542918-13548629 FORWARD	AT4G26970.1	146	246	110	180		-0.92747	0.519191	-0.741084	1.14936
	Symbols: PWD, OK1, ATGWD3 | ATGWD3; carbohydrate kinase/ catalytic/ phosphoglucan, water dikinase | chr5:9261580-9267729 FORWARD	AT5G26570.1	40	44	32	36		-0.942465	0.520125	-0.72479	1.14713
	Symbols: ADG2, APL1 | APL1 (ADP GLUCOSE PYROPHOSPHORYLASE LARGE SUBUNIT 1); glucose-1-phosphate adenylyltransferase | chr5:6463824-6466831 REVERSE	AT5G19220.1	201	207	158	179		-1.13947	0.965981	-0.527032	0.70052
	Symbols: ATPPC3 | ATPPC3 (PHOSPHOENOLPYRUVATE CARBOXYLASE 3); phosphoenolpyruvate carboxylase | chr3:5025238-5029710 FORWARD	AT3G14940.1	90	114	79	93		-0.561543	0.636478	-1.10441	1.02948
	Symbols: NDB2 | NDB2 (NAD(P)H dehydrogenase B2); FAD binding / disulfide oxidoreductase/ oxidoreductase | chr4:2572621-2576595 FORWARD	AT4G05020.2	7	30	0	20		-1.07389	0.598828	-0.591724	1.06679
	dihydroxyacetone kinase family protein | chr3:6081671-6086138 REVERSE	AT3G17770.1	20	29	16	29		-0.853674	1.16911	-0.811427	0.495991
	Symbols: PPDK | PPDK (pyruvate orthophosphate dikinase); kinase/ pyruvate, phosphate dikinase | chr4:8864828-8870801 REVERSE	AT4G15530.3	61	165	26	111		-1.05346	0.546326	-0.601756	1.10889
	Symbols: CCB3 | CCB3 (COFACTOR ASSEMBLY, COMPLEX C (B6F),) | chr5:14198587-14199243 REVERSE	AT5G36120.1	12	20	11	15		-0.638828	0.518043	-1.01577	1.13655
	Symbols: PFK7 | PFK7 (PHOSPHOFRUCTOKINASE 7); 6-phosphofructokinase | chr5:22923922-22926963 FORWARD	AT5G56630.1	39	52	36	44		-0.464112	0.796377	-1.18965	0.857387
	Symbols: AtGLDP1 | AtGLDP1 (Arabidopsis thaliana glycine decarboxylase P-protein 1); catalytic/ glycine dehydrogenase (decarboxylating)/ pyridoxal phosphate binding | chr4:15926670-15931332 REVERSE	AT4G33010.1	206	268	186	221		-0.488893	0.68863	-1.16449	0.96475
	Symbols: ACLA-3 | ACLA-3; ATP citrate synthase | chr1:3041996-3045402 FORWARD	AT1G09430.1	93	128	84	122		-0.625071	1.13087	-1.0283	0.522502
	Symbols: DIN10 | DIN10 (DARK INDUCIBLE 10); hydrolase, hydrolyzing O-glycosyl compounds | chr5:6833678-6836788 FORWARD	AT5G20250.4	66	126	62	91		-0.653359	0.489937	-0.995259	1.15868
	Symbols: ALDH3H1, ALDH4 | ALDH3H1 (ALDEHYDE DEHYDROGENASE 3H1); 3-chloroallyl aldehyde dehydrogenase/ aldehyde dehydrogenase (NAD) | chr1:16796400-16800321 REVERSE	AT1G44170.1	36	51	28	52		-0.880656	1.19686	-0.76719	0.450982
	UTP--glucose-1-phosphate uridylyltransferase, putative / UDP-glucose pyrophosphorylase, putative / UGPase, putative | chr5:5696645-5700922 REVERSE	AT5G17310.2	212	268	182	212		-0.625984	0.486774	-1.01702	1.15623
	malate oxidoreductase, putative | chr4:242515-246771 REVERSE	AT4G00570.1	74	94	48	82		-1.20598	0.877435	-0.436451	0.764999
	Symbols: IDH1 | IDH1 (ISOCITRATE DEHYDROGENASE 1); isocitrate dehydrogenase (NAD+)/ oxidoreductase, acting on the CH-OH group of donors, NAD or NADP as acceptor | chr4:16774195-16776325 REVERSE	AT4G35260.1	71	108	51	79		-1.00231	0.466259	-0.635939	1.17199
	phosphoglucomutase, cytoplasmic, putative / glucose phosphomutase, putative | chr1:26669020-26673166 REVERSE	AT1G70730.1	168	191	126	178		-1.05223	1.14584	-0.583218	0.489611
	glucose-6-phosphate isomerase, cytosolic (PGIC) | chr5:17135692-17140892 FORWARD	AT5G42740.1	67	78	48	64		-1.21	0.657047	-0.413194	0.966152
	Symbols: ALDH2B4, ALDH2, ALDH2A | ALDH2B4 (ALDEHYDE DEHYDROGENASE 2B4); 3-chloroallyl aldehyde dehydrogenase/ ATP binding / aldehyde dehydrogenase (NAD) | chr3:17716867-17720020 REVERSE	AT3G48000.1	143	213	134	215		-0.608132	1.18831	-1.01459	0.434413
	pyruvate kinase, putative | chr3:20647085-20648617 FORWARD	AT3G55650.1	0	11	4	9		-0.349397	0.76051	-1.25794	0.846831
	Symbols: MEE51 | MEE51 (maternal effect embryo arrest 51); diphosphate-fructose-6-phosphate 1-phosphotransferase | chr4:1939250-1942954 FORWARD	AT4G04040.1	46	61	35	64		-0.894617	1.25252	-0.711311	0.353411
	Symbols: ATPPC1 | ATPPC1 (PHOSPHOENOLPYRUVATE CARBOXYLASE 1); catalytic/ phosphoenolpyruvate carboxylase | chr1:19884027-19888276 REVERSE	AT1G53310.1	115	162	113	140		-0.343917	0.844002	-1.26107	0.760982
	Symbols: ALDH2B7, ALDH2B | ALDH2B7; 3-chloroallyl aldehyde dehydrogenase/ aldehyde dehydrogenase (NAD) | chr1:8412051-8414879 REVERSE	AT1G23800.1	20	28	13	21		-1.14981	0.498247	-0.454412	1.10598
	NADH-ubiquinone oxidoreductase 20 kDa subunit, mitochondrial | chr5:3790806-3793000 REVERSE	AT5G11770.1	16	23	16	22		-0.399964	1.09865	-1.18269	0.484005
	Symbols: IAR4 | IAR4; oxidoreductase, acting on the aldehyde or oxo group of donors, disulfide as acceptor / pyruvate dehydrogenase (acetyl-transferring) | chr1:8560525-8563495 REVERSE	AT1G24180.1	61	67	43	58		-1.28594	0.852895	-0.295895	0.728945
	Symbols: CT-BMY, BAM3, BMY8 | CT-BMY (CHLOROPLAST BETA-AMYLASE); beta-amylase | chr4:9604962-9607334 REVERSE	AT4G17090.1	37	50	34	39		-0.415381	0.44391	-1.161	1.13247
	6-phosphogluconate dehydrogenase family protein | chr3:482028-484147 FORWARD	AT3G02360.2	145	243	117	164		-0.797884	0.275873	-0.776064	1.29808
	Symbols: ALDH7B4 | ALDH7B4 (Aldehyde Dehydrogenase 7B4); 3-chloroallyl aldehyde dehydrogenase/ oxidoreductase | chr1:20195264-20199130 REVERSE	AT1G54100.1	73	104	53	119		-0.892705	1.29093	-0.67728	0.279056
	Symbols: HKL1 | HKL1 (HEXOKINASE-LIKE 1); ATP binding / fructokinase/ glucokinase/ hexokinase | chr1:18693684-18697659 FORWARD	AT1G50460.1	8	18	11	17		-0.296238	0.96062	-1.2726	0.608221
	Symbols: BAM1, BMY7, TR-BAMY | BAM1 (BETA-AMYLASE 1); beta-amylase | chr3:8641569-8644449 FORWARD	AT3G23920.1	16	27	10	18		-1.05356	0.338635	-0.514254	1.22918
	xylose isomerase family protein | chr5:23346760-23350039 FORWARD	AT5G57655.2	112	147	84	108		-0.98225	0.296605	-0.582422	1.26807
	dihydrolipoamide S-acetyltransferase, putative | chr1:20246130-20250310 REVERSE	AT1G54220.1	48	64	46	53		-0.268309	0.66519	-1.29543	0.89855
	pyruvate kinase, putative | chr4:13342207-13344418 FORWARD	AT4G26390.1	17	32	16	40		-0.684933	1.30941	-0.86961	0.245134
	Symbols: PCK2, PEPCK | PCK2 (PHOSPHOENOLPYRUVATE CARBOXYKINASE 2); ATP binding / phosphoenolpyruvate carboxykinase (ATP)/ phosphoenolpyruvate carboxykinase/ purine nucleotide binding | chr5:26266340-26269616 FORWARD	AT5G65690.1	10	37	6	19		-0.867758	0.237833	-0.683042	1.31297
	Symbols: EMB3003 | EMB3003 (embryo defective 3003); acyltransferase/ dihydrolipoyllysine-residue acetyltransferase/ protein binding | chr1:12587752-12590192 REVERSE	AT1G34430.1	156	163	121	134		-1.1913	0.418393	-0.357549	1.13045
	pfkB-type carbohydrate kinase family protein | chr2:13383423-13386209 REVERSE	AT2G31390.1	120	124	89	107		-1.3285	0.845863	-0.207643	0.69028
	Symbols: SPS1, ATSPS2F, KNS2 | ATSPS2F (SUCROSE PHOSPHATE SYNTHASE 2F); sucrose-phosphate synthase | chr5:3536226-3541133 FORWARD	AT5G11110.1	1	14	1	6		-0.749641	0.201079	-0.785707	1.33427
	Symbols: G6PD6 | G6PD6 (GLUCOSE-6-PHOSPHATE DEHYDROGENASE 6); glucose-6-phosphate dehydrogenase | chr5:16310748-16314774 FORWARD	AT5G40760.1	44	71	14	53		-1.30386	0.583506	-0.231436	0.951791
	Symbols: PSAE-2 | PSAE-2 (photosystem I subunit E-2); catalytic | chr2:8736734-8737767 FORWARD	AT2G20260.1	79	87	69	79		-0.362635	1.16738	-1.17111	0.366364
	oxygen-evolving complex-related | chr1:28684551-28686244 FORWARD	AT1G76450.1	17	21	13	23		-0.858169	1.33108	-0.67232	0.199412
	Symbols: BAM2, BMY9 | BAM2 (BETA-AMYLASE 2); beta-amylase | chr4:222320-225131 FORWARD	AT4G00490.1	28	33	25	32		-0.470492	1.26201	-1.05633	0.264812
	haloacid dehalogenase-like hydrolase family protein | chr5:21860997-21864926 REVERSE	AT5G53850.2	72	79	59	77		-0.735801	1.34131	-0.790696	0.185191
	Symbols: PFK1 | PFK1 (PHOSPHOFRUCTOKINASE 1); 6-phosphofructokinase | chr4:14403347-14406592 REVERSE	AT4G29220.1	42	53	32	39		-0.954628	0.211555	-0.568636	1.31171
	Symbols: ALDH5F1, SSADH1, SSADH | ALDH5F1; 3-chloroallyl aldehyde dehydrogenase/ NAD or NADH binding / succinate-semialdehyde dehydrogenase | chr1:29882210-29887412 REVERSE	AT1G79440.1	132	164	106	122		-0.802342	0.165412	-0.712565	1.34949
	Symbols: SUS4, ATSUS4 | SUS4; UDP-glycosyltransferase/ sucrose synthase/ transferase, transferring glycosyl groups | chr3:15179020-15183989 REVERSE	AT3G43190.1	0	4	0	8		-0.752888	1.35813	-0.752888	0.147644
	Symbols: AOX1A, ATAOX1A | AOX1A (ALTERNATIVE OXIDASE 1A); alternative oxidase | chr3:7906791-7908740 FORWARD	AT3G22370.1	0	14	0	5		-0.749271	0.135116	-0.749271	1.36343
	Symbols: PFK5 | PFK5 (PHOSPHOFRUCTOKINASE 5); 6-phosphofructokinase | chr2:9545547-9548566 FORWARD	AT2G22480.1	52	52	41	47		-1.02171	1.30475	-0.468387	0.185344
	Symbols: UGP | UGP (UDP-glucose pyrophosphorylase); UTP:glucose-1-phosphate uridylyltransferase/ nucleotidyltransferase | chr3:749390-754159 REVERSE	AT3G03250.1	232	289	221	246		-0.116537	0.732932	-1.37104	0.754642
	transaldolase, putative | chr5:4301792-4304312 REVERSE	AT5G13420.1	180	213	119	164		-1.275	0.39971	-0.20715	1.08244
	Symbols: ATTPS1, TPS1 | ATTPS1 (TREHALOSE-6-PHOSPHATE SYNTHASE); alpha,alpha-trehalose-phosphate synthase (UDP-forming)/ transferase, transferring glycosyl groups | chr1:29552340-29560912 REVERSE	AT1G78580.1	4	8	2	13		-0.866898	1.36597	-0.608753	0.109679
	Symbols: PDC2 | PDC2 (pyruvate decarboxylase-2); carboxy-lyase/ catalytic/ magnesium ion binding / pyruvate decarboxylase/ thiamin pyrophosphate binding | chr5:22310687-22312761 REVERSE	AT5G54960.1	14	22	7	33		-0.926555	1.35816	-0.534988	0.103385
	Symbols: LOS2 | LOS2; copper ion binding / phosphopyruvate hydratase | chr2:15320756-15323869 REVERSE	AT2G36530.1	719	899	590	660		-0.696833	0.0716978	-0.763045	1.38818
	Symbols: PKP1, PKP-ALPHA | PKP-ALPHA; pyruvate kinase | chr3:8139235-8141985 FORWARD	AT3G22960.1	130	144	116	132		-0.227396	1.16595	-1.22704	0.288481
	Symbols: GLT1, PGLCT | PGLCT (PLASTIDIC GLC TRANSLOCATOR); carbohydrate transmembrane transporter/ sugar:hydrogen symporter | chr5:5272557-5275815 FORWARD	AT5G16150.1	44	60	30	41		-1.05861	0.147356	-0.393618	1.30487
	Symbols: MDH | MDH (MALATE DEHYDROGENASE); L-malate dehydrogenase/ binding / catalytic/ malate dehydrogenase/ oxidoreductase/ oxidoreductase, acting on the CH-OH group of donors, NAD or NADP as acceptor | chr3:17513274-17515041 FORWARD	AT3G47520.1	160	190	148	190		-0.349717	1.29064	-1.09066	0.149738
	Symbols: ATSS3 | ATSS3 (starch synthase 3); starch synthase/ transferase, transferring glycosyl groups | chr1:3952511-3957044 FORWARD	AT1G11720.1	11	23	16	21		-0.0500906	0.848482	-1.38886	0.590464
	Symbols: LHCA1 | LHCA1; chlorophyll binding | chr3:20339504-20341103 REVERSE	AT3G54890.1	139	166	113	124		-0.717773	0.0283559	-0.715091	1.40451
	Symbols: GAL1, GALK | GALK; ATP binding / galactokinase | chr3:2048905-2052025 REVERSE	AT3G06580.1	74	99	77	93		-0.0821148	1.02409	-1.33726	0.395286
	aconitate hydratase, cytoplasmic / citrate hydro-lyase / aconitase (ACO) | chr4:16972598-16978057 REVERSE	AT4G35830.1	165	234	119	154		-0.933574	0.0433866	-0.485051	1.37524
	Symbols: PSAE-1 | PSAE-1 (PSA E1 KNOCKOUT); catalytic | chr4:14202758-14203961 REVERSE	AT4G28750.1	91	92	69	88		-1.0396	1.3302	-0.377206	0.0866068
	pyruvate kinase, putative | chr2:15339122-15343086 FORWARD	AT2G36580.1	141	241	171	199		-0.00729241	0.626747	-1.40865	0.789198
	Symbols: AT-E1 ALPHA | AT-E1 ALPHA; oxidoreductase, acting on the aldehyde or oxo group of donors, disulfide as acceptor / pyruvate dehydrogenase (acetyl-transferring) | chr1:22051295-22053885 FORWARD	AT1G59900.1	67	79	60	85		-0.488257	1.38382	-0.919816	0.024253
	pyruvate kinase, putative | chr3:19648861-19652508 FORWARD	AT3G52990.1	143	239	173	200		0.0248488	0.648961	-1.42116	0.747351
	Symbols: ATNADP-ME1 | ATNADP-ME1 (NADP-malic enzyme 1); malate dehydrogenase (oxaloacetate-decarboxylating) (NADP+)/ malic enzyme/ oxidoreductase, acting on NADH or NADPH, NAD or NADP as acceptor | chr2:8591899-8595478 REVERSE	AT2G19900.1	13	16	12	18		-0.467608	1.38672	-0.926445	0.00733382
	Symbols: PPL1 | PPL1 (PsbP-like protein 1); calcium ion binding | chr3:20513825-20515351 REVERSE	AT3G55330.1	22	29	23	28		-0.0595179	1.08431	-1.31727	0.292474
	Symbols: ATAMY3, AMY3 | AMY3 (ALPHA-AMYLASE-LIKE 3); alpha-amylase | chr1:26288278-26293053 REVERSE	AT1G69830.1	13	21	11	13		-0.620627	-0.057784	-0.751977	1.43039
	enolase, putative | chr1:27839184-27841939 REVERSE	AT1G74030.1	76	98	78	91		-0.00445602	0.993016	-1.36757	0.379011
	phosphoglycerate/bisphosphoglycerate mutase family protein | chr1:2877692-2879169 FORWARD	AT1G08940.1	1	19	0	5		-0.738126	-0.0681334	-0.627768	1.43403
	xylulose kinase, putative | chr5:20152781-20155768 FORWARD	AT5G49650.1	61	65	46	72		-0.844739	1.41898	-0.519525	-0.0547205
	Symbols: SIP1 | SIP1 (seed imbibition 1-like); galactinol-sucrose galactosyltransferase/ hydrolase, hydrolyzing O-glycosyl compounds | chr5:16161515-16165357 FORWARD	AT5G40390.1	20	21	15	24		-0.821591	1.43757	-0.493297	-0.122678
	pfkB-type carbohydrate kinase family protein | chr5:21069572-21071735 FORWARD	AT5G51830.1	23	66	12	26		-0.831637	-0.120717	-0.483073	1.43543
	glycine cleavage system H protein, mitochondrial, putative | chr1:11739304-11740361 REVERSE	AT1G32470.1	48	50	38	40		-0.947733	-0.0950904	-0.35865	1.40147
	aconitate hydratase, cytoplasmic, putative / citrate hydro-lyase/aconitase, putative | chr2:2141399-2146678 FORWARD	AT2G05710.1	197	288	132	174		-0.94924	-0.10308	-0.349805	1.40213
	Symbols: CSY2 | CSY2 (citrate synthase 2); citrate (SI)-synthase | chr3:21724314-21727690 REVERSE	AT3G58750.1	76	112	66	72		-0.503144	-0.15272	-0.791989	1.44785
	aldose 1-epimerase family protein | chr4:13161346-13163636 FORWARD	AT4G25900.1	23	41	22	24		-0.398856	-0.151318	-0.879614	1.42979
	2,3-biphosphoglycerate-independent phosphoglycerate mutase, putative / phosphoglyceromutase, putative | chr3:2608471-2611418 REVERSE	AT3G08590.1	155	172	140	144		0.204643	0.464678	-1.45676	0.787436
	Symbols: LHCA2 | LHCA2; chlorophyll binding | chr3:22745653-22747282 FORWARD	AT3G61470.1	192	216	181	208		-0.00586378	1.20621	-1.24228	0.0419387
	Symbols: ACLB-2 | ACLB-2 (ATP CITRATE LYASE SUBUNIT B 2); ATP citrate synthase | chr5:20054523-20058464 FORWARD	AT5G49460.1	107	127	106	137		-0.141675	1.33016	-1.09641	-0.0920697

### Sheet: Sheet2
Protein Name
ASA1, TRP5, AMT1, WEI2, JDL1	anthranilate synthase alpha subunit 1	chr5:1719740-1722811 REVERSE LENGTH=595
ASA2, ATHANSYNAB	anthranilate synthase 2	chr2:12693899-12696791 FORWARD LENGTH=621
TRP1, pat1	tryptophan biosynthesis 1	chr5:5957330-5959681 FORWARD LENGTH=444
PAI2	phosphoribosylanthranilate isomerase 2	chr5:1667039-1668214 REVERSE LENGTH=255
PAI3	phosphoribosylanthranilate isomerase 3	chr1:10298662-10299930 REVERSE LENGTH=213
Aldolase-type TIM barrel family protein	chr2:1531208-1533578 FORWARD LENGTH=402
TSA1, TRP3	tryptophan synthase alpha chain	chr3:20223331-20225303 REVERSE LENGTH=312
TSB1, TRPB, TRP2, ATTSB1	tryptophan synthase beta-subunit 1	chr5:22264805-22266738 REVERSE LENGTH=470
TSB2	tryptophan synthase beta-subunit 2	chr4:13586564-13588619 FORWARD LENGTH=475
YUC2	Flavin-binding monooxygenase family protein	chr4:7721840-7723616 REVERSE LENGTH=415
AAO1, AO1, ATAO, AT-AO1, AOalpha, AtAO1	aldehyde oxidase 1	chr5:7116783-7122338 FORWARD LENGTH=1368
AAO2, AO3, atAO-2, AOgamma, AtAO3	aldehyde oxidase 2	chr3:15512778-15517375 REVERSE LENGTH=1321
AAO3, At-AO3, AOdelta, AtAAO3	abscisic aldehyde oxidase 3	chr2:11601952-11607014 FORWARD LENGTH=1332
AAO4, ATAO-4, ATAO2, AO4	aldehyde oxidase 4	chr1:1252212-1257510 REVERSE LENGTH=1337
ATAMI1, AMI1, ATTOC64-I, TOC64-I	amidase 1	chr1:2884455-2886430 FORWARD LENGTH=425
NIT1, ATNIT1, NITI	nitrilase 1	chr3:15986901-15988841 FORWARD LENGTH=346
NIT2, AtNIT2	nitrilase 2	chr3:15983351-15985172 FORWARD LENGTH=339
NIT3, AtNIT3	nitrilase 3	chr3:15993419-15995493 FORWARD LENGTH=346
NIT4, AtNIT4	nitrilase 4	chr5:7379401-7381764 FORWARD LENGTH=355
CYP83B1, SUR2, RNT1, RED1, ATR4	CYP83B1 (CYTOCHROME P450 MONOOXYGENASE 83B1); oxidoreductase, acting on paired donors, with incorporation or reduction of molecular oxygen, NADH or NADPH as one donor, and incorporation of one atom of oxygen / oxygen binding	chr4:15273471-15275310 REVERSE
SUR1, HLS3, RTY, ALF1, RTY1	SUR1 (SUPERROOT 1); S-alkylthiohydroximate lyase/ carbon-sulfur lyase/ transaminase	chr2:8877960-8880388 REVERSE
UGT74B1	UGT74B1 (UDP-glucosyl transferase 74B1); UDP-glycosyltransferase/ thiohydroximate beta-D-glucosyltransferase/ transferase, transferring glycosyl groups	chr1:8525435-8527087 REVERSE
sulfotransferase 16 (SOT16)
SOT17, ATSOT17, ATST5C	SOT17 (SULFOTRANSFERASE 17); desulfoglucosinolate sulfotransferase/ sulfotransferase	chr1:6398580-6399942 FORWARD
CYP81F2	CYP81F2; electron carrier/ heme binding / iron ion binding / monooxygenase/ oxygen binding	chr5:23187840-23189857 FORWARD
PENETRATION 2 (PEN2)
CYP79F1, BUS1, SPS1	CYP79F1 (CYTOCHROME P450 79F1); oxidoreductase, acting on paired donors, with incorporation or reduction of molecular oxygen, NADH or NADPH as one donor, and incorporation of one atom of oxygen	chr1:5608807-5611426 FORWARD
CYP79F2	CYP79F2; oxidoreductase, acting on paired donors, with incorporation or reduction of molecular oxygen, NADH or NADPH as one donor, and incorporation of one atom of oxygen / oxygen binding	chr1:5605159-5607473 FORWARD
CYP83A1, REF2	cytochrome P450, family 83, subfamily A, polypeptide 1	chr4:7990682-7992282 REVERSE LENGTH=502
PAD3, CYP71B15	Cytochrome P450 superfamily protein	chr3:9887990-9889560 FORWARD LENGTH=490
CYP71A12	cytochrome P450, family 71, subfamily A, polypeptide 12	chr2:13099486-13101389 REVERSE LENGTH=503
FAD-binding Berberine family protein	chr1:9126901-9128508 REVERSE LENGTH=535
CYP82C2	cytochrome P450, family 82, subfamily C, polypeptide 2	chr4:15462408-15464358 FORWARD LENGTH=523
Class I glutamine amidotransferase-like superfamily protein	chr4:14920605-14922286 FORWARD LENGTH=250
pal1, ATPAL1	pal1 (Phe ammonia lyase 1); phenylalanine ammonia-lyase	chr2:15557376-15560363 REVERSE
PAL2, ATPAL2	PAL2; phenylalanine ammonia-lyase	chr3:19744051-19746780 REVERSE
PAL3, ATPAL3	PAL3 (PHENYL ALANINE AMMONIA-LYASE 3); phenylalanine ammonia-lyase	chr5:1160831-1163775 FORWARD
ATC4H, C4H, CYP73A5	C4H (CINNAMATE-4-HYDROXYLASE); trans-cinnamate 4-monooxygenase	chr2:12993663-12995770 REVERSE
4CL5	4CL5 (4-coumarate:CoA ligase 5); 4-coumarate-CoA ligase	chr3:7448040-7452000 REVERSE
4CL2, AT4CL2	4CL2 (4-COUMARATE:COA LIGASE 2); 4-coumarate-CoA ligase	chr3:7454269-7457379 REVERSE
4CL1, 4CL.1, AT4CL1	4CL1 (4-COUMARATE:COA LIGASE 1); 4-coumarate-CoA ligase	chr1:19158752-19161552 REVERSE
YDK1, GH3.2, BRU6, GH3-2, AUR3	Auxin-responsive GH3 family protein	chr4:17579722-17581768 FORWARD LENGTH=603
GH3.5, WES1	Auxin-responsive GH3 family protein	chr4:13653704-13655892 FORWARD LENGTH=612
GH3.6, DFL1	Auxin-responsive GH3 family protein	chr5:22131321-22133564 REVERSE LENGTH=612
PBS3, GDG1, WIN3, GH3.12	Auxin-responsive GH3 family protein	chr5:4268902-4270896 FORWARD LENGTH=575
auxin-responsive GH3 family protein	chr5:4283466-4286295 FORWARD
auxin-responsive GH3 family protein	chr5:4286819-4289554 FORWARD
GH3.17	Auxin-responsive GH3 family protein	chr1:9825431-9827883 FORWARD LENGTH=609
ILR1	ILR1 (IAA-LEUCINE RESISTANT 1); IAA-Leu conjugate hydrolase/ IAA-Phe conjugate hydrolase/ metallopeptidase	chr3:631913-634074 FORWARD
JASMONATE RESISTANT 1 (JAR1)
IAR3, JR3	IAR3 (IAA-ALANINE RESISTANT 3); IAA-Ala conjugate hydrolase/ metallopeptidase	chr1:19199419-19201642 FORWARD
ILL1	IAA-leucine resistant (ILR)-like 1	chr5:22930825-22932488 FORWARD LENGTH=438
ILL2	IAA-leucine resistant (ILR)-like 2	chr5:22933278-22935011 FORWARD LENGTH=439
ILL5	IAA-leucine resistant (ILR)-like gene 5	chr1:19204602-19206453 FORWARD LENGTH=435
JOX2	2-oxoglutarate (2OG) and Fe(II)-dependent oxygenase superfamily protein	chr5:1672266-1674602 FORWARD LENGTH=371
DAD1	alpha/beta-Hydrolases superfamily protein	chr2:18479095-18480168 FORWARD LENGTH=357
LOX2, ATLOX2	lipoxygenase 2	chr3:16525437-16529233 FORWARD LENGTH=896
LOX4	PLAT/LH2 domain-containing lipoxygenase family protein	chr1:27308611-27312589 FORWARD LENGTH=926
LOX6	PLAT/LH2 domain-containing lipoxygenase family protein	chr1:25319926-25324117 FORWARD LENGTH=917
AOS, CYP74A, DDE2	allene oxide synthase	chr5:17097803-17099359 REVERSE LENGTH=518
AOC1, ERD12	allene oxide cyclase 1	chr3:9403972-9405105 FORWARD LENGTH=254
AOC2	allene oxide cyclase 2	chr3:9406975-9407839 FORWARD LENGTH=253
AOC3	allene oxide cyclase 3	chr3:9409362-9410409 FORWARD LENGTH=258
AOC4	allene oxide cyclase 4	chr1:4547624-4548552 FORWARD LENGTH=254
OPR3	oxophytodienoate-reductase 3	chr2:2359240-2361971 REVERSE LENGTH=391
ACX1, ATACX1	acyl-CoA oxidase 1	chr4:9424930-9428689 REVERSE LENGTH=664
ACX5	acyl-CoA oxidase 5	chr2:14999962-15002892 FORWARD LENGTH=664
AXR4, RGR, RGR1	alpha/beta-Hydrolases superfamily protein	chr1:20511565-20513489 FORWARD LENGTH=473
PIN3, ATPIN3	PIN3 (PIN-FORMED 3); auxin:hydrogen symporter/ transporter	chr1:26743054-26746395 FORWARD
PIN7, ATPIN7	PIN7 (PIN-FORMED 7); auxin efflux transmembrane transporter/ auxin:hydrogen symporter/ transporter	chr1:8180577-8183570 REVERSE
AFB2	auxin signaling F-box 2	chr3:9868342-9870464 FORWARD LENGTH=575
AFB5	auxin F-box protein 5	chr5:20334420-20336531 REVERSE LENGTH=619
COI1	RNI-like superfamily protein	chr2:16672848-16675486 REVERSE LENGTH=592
TPR1	TOPLESS-related 1	chr1:30261094-30266446 REVERSE LENGTH=1119
TPR2	TOPLESS-related 2	chr3:5731709-5737531 FORWARD LENGTH=1131
TPR3	TOPLESS-related 3	chr5:9508913-9515263 REVERSE LENGTH=1108
TOPLESS (TPL)
NINJA	novel interactor of JAZ	chr4:14264330-14265680 REVERSE LENGTH=425
JAZ1, TIFY10A	jasmonate-zim-domain protein 1	chr1:6622312-6623271 FORWARD LENGTH=253
SKP1, ASK1, ATSKP1, SKP1A, UIP1	S phase kinase-associated protein 1	chr1:28516715-28517454 FORWARD LENGTH=160
ATCUL1, CUL1, AXR6	cullin 1	chr4:1129315-1133435 FORWARD LENGTH=738
ROC1, RBX1, HRT1, ATRBX1	RING-box 1	chr5:6956905-6958221 REVERSE LENGTH=118
AXR1	AXR1 (AUXIN RESISTANT 1); small protein activating enzyme	chr1:1498114-1501824 REVERSE
SAR1	SUPPRESSOR OF AUXIN RESISTANCE1	chr1:12109769-12118828 REVERSE LENGTH=1504
SUPPRESSOR OF AUXIN RESISTANCE 3 (SAR3)
NAC transcription factor-like 9 (NTL9)
TCP family transcription factor
TCP family transcription factor
ENHANCED DISEASE SUSCEPTIBILITY TO ERYSIPHE ORONTII 16 (EDS16)
GT, UGT74F2, ATSAGT1, SGT1, SAGT1	UDP-glucosyltransferase 74F2	chr2:18152279-18153715 FORWARD LENGTH=449
UGT74F1	UDP-glycosyltransferase 74 F1	chr2:18157681-18159166 FORWARD LENGTH=449
ACO2, ATACO2	ACO2 (ACC OXIDASE 2); 1-aminocyclopropane-1-carboxylate oxidase	chr1:23082170-23084253 FORWARD
ACS7, ATACS7	ACS7; 1-aminocyclopropane-1-carboxylate synthase	chr4:13275307-13277188 FORWARD
LHCB2.1, LHCB2	photosystem II light harvesting complex gene 2.1	chr2:1823449-1824331 REVERSE LENGTH=265
LHCB2.2, LHCB2	photosystem II light harvesting complex gene 2.2	chr2:1799436-1800329 REVERSE LENGTH=265 (AT2G05070.1)
Protein kinase superfamily protein	chr4:1151683-1153161 FORWARD LENGTH=492
GHBDH, ATGHBDH, GLYR1, GR1	glyoxylate reductase 1	chr3:9271949-9273514 REVERSE LENGTH=289
VTC4	Inositol monophosphatase family protein	chr3:627742-629682 REVERSE LENGTH=271
ATLFNR1, FNR1	ferredoxin-NADP(+)-oxidoreductase 1	chr5:26451203-26453012 REVERSE LENGTH=360 (AT5G66190.1)
LHCB3, LHCB3*1	light-harvesting chlorophyll B-binding protein 3	chr5:22038424-22039383 FORWARD LENGTH=265
LHB1B1, LHCB1.4	light-harvesting chlorophyll-protein complex II subunit B1	chr2:14524818-14525618 FORWARD LENGTH=266 (AT2G34430.1)
HCEF1	high cyclic electron flow 1	chr3:20016951-20018527 FORWARD LENGTH=417
PSBG	photosystem II reaction center protein G	chrC:49257-49934 REVERSE LENGTH=225
PSBP-1, OEE2, PSII-P, OE23	photosystem II subunit P-1	chr1:2047940-2049186 FORWARD LENGTH=263 (AT1G06680.1)
oxidoreductases, acting on NADH or NADPH, quinone or similar compound as acceptor	chr5:23561075-23561929 REVERSE LENGTH=209
CAB1, AB140, CAB140, LHCB1.3	chlorophyll A/B binding protein 1	chr1:10478071-10478874 FORWARD LENGTH=267
EMB2729, BE1	Alpha amylase family protein	chr3:7123603-7130364 REVERSE LENGTH=869
NDHI	NADPH dehydrogenases	chrC:119244-119762 REVERSE LENGTH=172
CAB3, AB180, LHCB1.2	chlorophyll A/B binding protein 3	chr1:10472443-10473246 REVERSE LENGTH=267
ATPHB1, PHB1	prohibitin 1	chr4:14084970-14086372 REVERSE LENGTH=288
G6PD1	glucose-6-phosphate dehydrogenase 1	chr5:13956879-13959686 REVERSE LENGTH=576
PPL2	PsbP-like protein 2	chr2:16476335-16477653 FORWARD LENGTH=238
CAH1, ATACA1, ACA1	alpha carbonic anhydrase 1	chr3:19538804-19541116 REVERSE LENGTH=284
PTAC14	plastid transcriptionally active 14	chr4:10878914-10881697 FORWARD LENGTH=483
UTP:galactose-1-phosphate uridylyltransferases;ribose-5-phosphate adenylyltransferases	chr5:6015270-6016555 FORWARD LENGTH=351
cytochrome c biogenesis protein family	chr1:18276794-18279204 FORWARD LENGTH=547
IMPL2, HISN7	myo-inositol monophosphatase like 2	chr4:18225578-18227988 REVERSE LENGTH=375
pfkB-like carbohydrate kinase family protein	chr1:24778400-24780393 FORWARD LENGTH=384
6-phosphogluconate dehydrogenase family protein	chr1:26832335-26833291 FORWARD LENGTH=318
PDH-E1 ALPHA	pyruvate dehydrogenase E1 alpha	chr1:47705-49166 REVERSE LENGTH=428
RCA	rubisco activase	chr2:16570951-16573345 REVERSE LENGTH=474 (AT2G39730.1)
Inositol monophosphatase family protein	chr5:25741342-25743024 FORWARD LENGTH=404
XK-1, XK1	xylulose kinase-1	chr2:9137582-9140050 REVERSE LENGTH=478
ATBETAFRUCT4, VAC-INV	Glycosyl hydrolases family 32 protein	chr1:4153699-4157457 FORWARD LENGTH=664
PDH-E1 BETA	pyruvate dehydrogenase E1 beta	chr1:10584350-10586477 REVERSE LENGTH=406
TIM, PDTPI	triosephosphate isomerase	chr2:9071047-9073106 REVERSE LENGTH=315
pfkB-like carbohydrate kinase family protein	chr4:14167805-14170619 FORWARD LENGTH=401 (AT4G28706.1)
Rubredoxin-like superfamily protein	chr3:5299273-5301371 FORWARD LENGTH=175
GAPA-2	glyceraldehyde 3-phosphate dehydrogenase A subunit 2	chr1:4392634-4394283 REVERSE LENGTH=399
SSI1, SSI, ATSS1	Glycogen/starch synthases, ADP-glucose type	chr5:8266934-8270860 FORWARD LENGTH=652
Cofactor-independent phosphoglycerate mutase	chr4:6024970-6026751 REVERSE LENGTH=492
NADH-ubiquinone oxidoreductase 24 kDa subunit, putative	chr4:1134586-1136906 FORWARD LENGTH=255
PSAA	Photosystem I, PsaA/PsaB protein	chrC:39605-41857 REVERSE LENGTH=750
Mog1/PsbP/DUF1795-like photosystem II reaction center PsbP family protein	chr3:20984807-20985913 FORWARD LENGTH=262
Plant neutral invertase family protein	chr4:16609955-16612019 REVERSE LENGTH=571
SBPASE	sedoheptulose-bisphosphatase	chr3:20709640-20711421 FORWARD LENGTH=393
Aldolase-type TIM barrel family protein	chr1:23472095-23473590 REVERSE LENGTH=227
AtSS2, SS2	starch synthase 2	chr3:62456-65678 REVERSE LENGTH=792
Mitochondrial ATP synthase subunit G protein	chr4:13282370-13283118 FORWARD LENGTH=122
GAPA, GAPA-1	glyceraldehyde 3-phosphate dehydrogenase A subunit	chr3:9795226-9796848 FORWARD LENGTH=396 (AT3G26650.1)
ATPC2	ATPase, F1 complex, gamma subunit protein	chr1:5402629-5403789 REVERSE LENGTH=386
RPE, EMB2728	D-ribulose-5-phosphate-3-epimerase	chr5:24684085-24685836 REVERSE LENGTH=281
PRK	phosphoribulokinase	chr1:11532668-11534406 FORWARD LENGTH=395
PSBD	photosystem II reaction center protein D	chrC:32711-33772 FORWARD LENGTH=353
Plant neutral invertase family protein	chr1:8013529-8015647 REVERSE LENGTH=534
UDP-Glycosyltransferase superfamily protein	chr1:11920582-11923506 REVERSE LENGTH=610
Transketolase	chr3:22454004-22456824 FORWARD LENGTH=741 (AT3G60750.1)
PQL1, PQL2	PsbQ-like 2	chr1:4839885-4840632 FORWARD LENGTH=190
G6PD2	glucose-6-phosphate dehydrogenase 2	chr5:4158952-4161640 FORWARD LENGTH=596 (AT5G13110.1)
ATTPS5, TPS5	trehalose phosphatase/synthase 5	chr4:9877055-9880084 FORWARD LENGTH=862
NAD(P)-linked oxidoreductase superfamily protein	chr1:1191634-1193699 FORWARD LENGTH=412
SBE2.1, BE3	starch branching enzyme 2.1	chr2:15264283-15269940 FORWARD LENGTH=858
ATPF	ATPase, F0 complex, subunit B/B', bacterial/chloroplast	chrC:11529-12798 REVERSE LENGTH=184
PSAO	photosystem I subunit O	chr1:2641004-2641739 REVERSE LENGTH=140
ATBCA3, BCA3	beta carbonic anhydrase 3	chr1:8395965-8398014 FORWARD LENGTH=258
ATP synthase protein I -related	chr2:13209094-13211012 REVERSE LENGTH=350
G6PD3	glucose-6-phosphate dehydrogenase 3	chr1:8609495-8612383 FORWARD LENGTH=599
NagB/RpiA/CoA transferase-like superfamily protein	chr5:17934610-17936441 REVERSE LENGTH=296
ATISA3, ISA3	isoamylase 3	chr4:5784099-5788839 FORWARD LENGTH=764
ATPTPKIS1, DSP4, SEX4, ATSEX4	dual specificity protein phosphatase (DsPTP1) family protein	chr3:19349884-19353459 REVERSE LENGTH=379
