## Supplemental Table 20 for "Reshaping of the *Arabidopsis thaliana* proteome landscape and co-regulation of proteins in development and immunity"

### Sheet: Model Proteins
Appendix I List of Proteins to be Analyzed (Protein names are truncated)
			Total Spectrum Count (#PSMs)					Unit Vector Norm and Z-Transformed
Biological Function / Pathway	Protein Name	Accession Number	7 day H2O	7 day flg22	10 day H2O	10 day flg22		7 day H2O	7 day flg22	10 day H2O	10 day flg22
Tryptophan Biosynthesis	ASA1, TRP5, AMT1, WEI2, JDL1	AT5G05730.1	25	117	23	137		-0.806865	0.8661	-0.92323	0.863994	1.73009
	ASA2, ATHANSYNAB	AT2G29690.1	22	29	22	22		0.0478549	1.39553	-0.786985	-0.6564	0.73913
	TRP1, pat1	AT5G17990.1	40	120	32	182		-0.724659	0.554691	-0.952499	1.12247	1.67716
	PAI2	AT5G05590.2	1	6	14	14		-1.27769	-0.313537	0.755565	0.835661	0.522123
	PAI3	AT1G29410.1	4	2	4	4		1.00199	-1.3834	0.121874	0.259541	-1.12386
	Aldolase-type TIM barrel family protein	AT2G04400.1	23	101	48	144		-1.01215	0.613633	-0.672411	1.07092	1.68456
	TSA1, TRP3	AT3G54640.1	52	140	87	301		-0.8408	0.105294	-0.635114	1.37062	1.47591
	TSB1, TRPB, TRP2, ATTSB1	AT5G54810.1	39	97	53	144		-0.886664	0.519697	-0.785126	1.15209	1.67179
	TSB2	AT4G27070.1	26	59	37	78		-0.955478	0.665504	-0.750033	1.04001	1.70551
Auxin Biosynthesis	YUC2	AT4G13260.1	0	0	4	0		-0.5	-0.5	1.5	-0.5	-1
	AAO1, AO1, ATAO, AT-AO1, AOalpha, AtAO1	AT5G20960.1	11	40	28	37		-1.24158	1.10011	-0.274402	0.415876	1.51598
	AAO2, AO3, atAO-2, AOgamma, AtAO3	AT3G43600.1	32	40	61	46		-1.09703	-0.0643736	1.32835	-0.166951	-0.231324
	AAO3, At-AO3, AOdelta, AtAAO3	AT2G27150.1	0	19	3	38		-0.887004	0.363891	-0.724339	1.24745	1.61134
	AAO4, ATAO-4, ATAO2, AO4	AT1G04580.1	1	0	0	2		0.399056	-0.814643	-0.814643	1.23023	0.415588
	ATAMI1, AMI1, ATTOC64-I, TOC64-I	AT1G08980.1	32	38	58	40		-0.824745	-0.0110292	1.41046	-0.574689	-0.585718
	NIT1, ATNIT1, NITI	AT3G44310.1	120	116	125	119		1.12287	0.559684	-0.769007	-0.913542	-0.353858
	NIT2, AtNIT2	AT3G44300.1	22	23	14	13		0.809945	0.919717	-0.831331	-0.898331	0.0213863
	NIT3, AtNIT3	AT3G44320.1	65	72	78	75		-0.182597	1.46403	-0.607191	-0.67424	0.789788
	NIT4, AtNIT4	AT5G22300.1	0	10	0	28		-0.749271	0.135116	-0.749271	1.36343	1.49854
Glucosinolate Biosynthesis	CYP83B1, SUR2, RNT1, RED1, ATR4	AT4G31500.1	39	145	28	157		-0.728374	0.94659	-0.989344	0.771128	1.71772
	SUR1, HLS3, RTY, ALF1, RTY1	AT2G20610.1	80	116	67	114		-0.246074	1.11066	-1.24842	0.383838	1.4945
	UGT74B1	AT1G24100.1	34	75	34	90		-0.737226	0.82681	-0.985236	0.895652	1.72246
	sulfotransferase 16 (SOT16)	AT1G74100.1	34	99	39	116		-0.835259	0.866178	-0.896254	0.865335	1.73151
	SOT17, ATSOT17, ATST5C	AT1G18590.1	20	35	21	43		-0.708797	0.772797	-1.00625	0.942254	1.71505
	CYP81F2	AT5G57220.1	0	36	0	58		-0.84525	0.578596	-0.84525	1.1119	1.6905
	PENETRATION 2 (PEN2)	AT2G44490.1	10	41	5	35		-0.650432	1.15066	-1.00105	0.500814	1.65148
	CYP79F1, BUS1, SPS1	AT1G16410.1	3	1	22	0		-0.294886	-0.535222	1.48324	-0.653131	-1.18835
	CYP79F2	AT1G16400.1	4	1	18	0		-0.135118	-0.584299	1.45094	-0.731519	-1.31582
	CYP83A1, REF2	AT4G13770.1	47	28	39	19		1.28138	-0.22998	0.0876776	-1.13908	-1.36906
Canalexin Biosynthesis	PAD3, CYP71B15	AT3G26830.1	0	5	0	14		-0.749271	0.135116	-0.749271	1.36343	1.49854
4-OH-ICN Biosynthesis	CYP71A12	AT2G30750.1	0	104	0	195		-0.823321	0.443474	-0.823321	1.20317	1.64664
	FAD-binding Berberine family protein	AT1G26380.1	0	25	0	72		-0.743897	0.116812	-0.743897	1.37098	1.48779
	CYP82C2	AT4G31970.1	0	2	0	28		-0.555588	-0.383904	-0.555588	1.49508	1.11118
	Class I glutamine amidotransferase-like superfamily protein	AT4G30530.1	63	119	66	113		-0.657309	1.19489	-0.974369	0.436785	1.63168
Phenylpropanoid Metabolite Synthesis	pal1, ATPAL1	AT2G37040.1	27	67	18	107		-0.644515	0.47795	-0.998912	1.16548	1.64343
	PAL2, ATPAL2	AT3G53260.1	19	31	14	64		-0.524113	0.101407	-0.934439	1.35715	1.45855
	PAL3, ATPAL3	AT5G04230.1	43	54	42	72		-0.411584	0.476618	-1.17298	1.10795	1.58457
	ATC4H, C4H, CYP73A5	AT2G30490.1	134	256	118	279		-0.594915	0.960066	-1.09298	0.727832	1.6879
	4CL5	AT3G21230.1	0	5	0	10		-0.812449	0.388357	-0.812449	1.23654	1.6249
	4CL2, AT4CL2	AT3G21240.1	8	22	0	32		-0.498587	0.610319	-1.14506	1.03333	1.64365
	4CL1, 4CL.1, AT4CL1	AT1G51680.1	18	39	13	51		-0.606746	0.701598	-1.08065	0.985803	1.6874
Auxin / JA Conjugation	YDK1, GH3.2, BRU6, GH3-2, AUR3	AT4G37390.1	0	0	0	2		-0.5	-0.5	-0.5	1.5	1
	GH3.5, WES1	AT4G27260.1	0	1	4	0		-0.690969	-0.0473563	1.42929	-0.690969	-0.738325
	GH3.6, DFL1	AT5G54510.1	1	5	10	4		-1.1234	0.193044	1.26139	-0.331033	-0.137988
	PBS3, GDG1, WIN3, GH3.12	AT5G13320.1	0	0	0	3		-0.5	-0.5	-0.5	1.5	1
	auxin-responsive GH3 family protein	AT5G13360.1	7	17	11	13		-0.926889	1.38662	-0.467023	0.00729233	1.39391
	auxin-responsive GH3 family protein	AT5G13370.1	16	22	13	23		-0.189591	0.993037	-1.31144	0.507994	1.50103
	GH3.17	AT1G28130.1	11	16	17	18		-1.38353	0.869491	-0.0573807	0.571423	1.44091
	ILR1	AT3G02875.1	0	1	1	8		-0.688796	-0.370239	-0.426439	1.48547	1.11523
	JASMONATE RESISTANT 1 (JAR1)	AT2G46370.1	3	19	12	29		-1.15721	0.502735	-0.4454	1.09988	1.60261
	IAR3, JR3	AT1G51760.1	17	30	17	44		-0.678914	0.482511	-0.971137	1.16754	1.65005
	ILL1	AT5G56650.1	11	13	19	16		-1.19339	-0.193478	1.23042	0.156449	-0.0370287
	ILL2	AT5G56660.1	5	4	7	9		-0.363619	-1.05071	0.0892486	1.32508	0.274371
	ILL5	AT1G51780.1	0	0	0	10		-0.5	-0.5	-0.5	1.5	1
	JOX2	AT5G05600.1	6	26	4	11		-0.77749	0.0546342	-0.670867	1.39372	1.44836
JA Biosynthesis	DAD1	AT2G44810.1	0	5	1	0		-0.608036	1.48015	-0.264079	-0.608036	0.872115
	LOX2, ATLOX2	AT3G45140.1	43	62	91	87		-1.37164	-0.114482	0.767582	0.718544	0.604062
	LOX4	AT1G72520.1	0	0	0	11		-0.5	-0.5	-0.5	1.5	1
	LOX6	AT1G67560.1	0	5	6	1		-1.01964	0.869514	0.847401	-0.697281	0.172233
	AOS, CYP74A, DDE2	AT5G42650.1	110	111	150	168		-0.719477	-0.746163	0.0803075	1.38533	0.639169
	AOC1, ERD12	AT3G25760.1	19	24	23	32		-0.778152	0.404966	-0.852842	1.22603	1.63099
	AOC2	AT3G25770.1	33	36	43	59		-0.690913	-0.359256	-0.434641	1.48481	1.12555
	AOC3	AT3G25780.1	16	20	15	19		0.0039278	1.21985	-1.2296	0.0058305	1.22568
	AOC4	AT1G13280.1	23	31	29	24		-0.305839	1.41491	-0.174084	-0.934984	0.479922
	OPR3	AT2G06050.2	7	23	25	37		-1.32837	0.240432	0.00275215	1.08518	1.32562
	ACX1, ATACX1	AT4G16760.1	40	74	51	80		-0.900425	1.02258	-0.81477	0.69262	1.7152
	ACX5	AT2G35690.1	10	15	12	27		-0.712594	0.0793926	-0.752379	1.38558	1.46497
Auxin / JA Signaling	AXR4, RGR, RGR1	AT1G54990.1	19	20	23	30		-0.543568	-0.301747	-0.639463	1.48478	1.18303
	PIN3, ATPIN3	AT1G70940.1	27	10	35	4		0.786678	-0.584778	0.903737	-1.10564	-1.69041
	PIN7, ATPIN7	AT1G23080.1	17	4	20	0		0.892903	-0.621105	0.807504	-1.0793	-1.70041
	AFB2	AT3G26810.1	0	3	0	0		-0.5	1.5	-0.5	-0.5	1
	AFB5	AT5G49980.1	6	10	8	6		-0.409131	1.43707	-0.168199	-0.859739	0.577331
	COI1	AT2G39940.1	0	4	8	4		-1.2912	0.184317	1.13921	-0.0323289	0.151989
	TPR1	AT1G80490.1	22	39	19	31		-0.362366	1.33783	-1.03689	0.0614238	1.39925
	TPR2	AT3G16830.1	11	30	16	26		-0.918431	1.2509	-0.684149	0.351682	1.60258
	TPR3	AT5G27030.1	0	10	0	7		-0.815705	1.22711	-0.815705	0.404304	1.63141
	TOPLESS (TPL)	AT1G15750.1	26	40	20	30		-0.0791456	1.33003	-1.09577	-0.155118	1.17491
	NINJA	AT4G28910.2	1	4	4	2		-1.07925	1.08363	0.572685	-0.57707	0.506559
	JAZ1, TIFY10A	AT1G19180.1	0	0	0	2		-0.5	-0.5	-0.5	1.5	1
	SKP1, ASK1, ATSKP1, SKP1A, UIP1	AT1G75950.1	51	55	52	77		-0.226604	0.127721	-1.1604	1.25929	1.38701
	ATCUL1, CUL1, AXR6	AT4G02570.1	14	16	16	21		-0.545277	0.326307	-1.02458	1.24355	1.56986
	ROC1, RBX1, HRT1, ATRBX1	AT5G20570.1	2	4	3	5		-1.05088	0.730179	-0.649295	0.97	1.70018
	AXR1	AT1G05180.1	22	42	31	37		-0.930025	1.34422	-0.555196	0.141	1.48522
	SAR1	AT1G33410.2	4	3	8	10		-0.597213	-1.018	0.418661	1.19655	0.178552
	SUPPRESSOR OF AUXIN RESISTANCE 3 (SAR3)	AT1G80680.1	2	10	4	4		-0.738271	1.47701	-0.38581	-0.352926	1.12408
SA Biosynthesis	NAC transcription factor-like 9 (NTL9)	AT4G35580.1	0	5	3	6		-1.29639	0.763042	-0.278726	0.812071	1.57511
	TCP family transcription factor	AT1G58100.1	0	4	2	8		-1.05097	0.297233	-0.495792	1.24952	1.54676
	TCP family transcription factor	AT1G72010.1	4	6	5	7		-0.896128	0.878365	-0.835296	0.853059	1.73142
	EDS16	AT1G74710.1	0	1	0	6		-0.627248	-0.217217	-0.627248	1.47171	1.25449
	GT, UGT74F2, ATSAGT1, SGT1, SAGT1	AT2G43820.1	54	99	62	100		-0.76171	1.13152	-0.916711	0.546902	1.67842
	UGT74F1	AT2G43840.1	6	12	10	8		-0.838258	1.41071	-0.0184745	-0.553974	0.856733
ET Biosynthesis	ACO2, ATACO2	AT1G62380.1	103	160	136	144		-0.830069	1.42694	-0.518323	-0.078548	1.34839
	ACS7, ATACS7	AT4G26200.1	0	5	0	10		-0.812449	0.388357	-0.812449	1.23654	1.6249
Photosynthesis	LHCB2.1, LHCB2	AT2G05100.1	1316	1177	1603	1398		0.938383	-0.957398	0.784958	-0.765942	-1.72334
	LHCB2.2, LHCB2	AT2G05070.1	1324	1185	1616	1412		0.921821	-0.980852	0.799721	-0.74069	-1.72154
	Protein kinase superfamily protein	AT4G02630.1	1	0	1	0		1.03356	-0.856977	0.680395	-0.856977	-1.71395
	GHBDH, ATGHBDH, GLYR1, GR1	AT3G25530.1	102	95	128	111		0.665027	-0.82851	1.04557	-0.882092	-1.7106
	VTC4	AT3G02870.1	31	17	34	19		1.07171	-0.799753	0.630462	-0.902417	-1.70217
	ATLFNR1, FNR1	AT5G66190.1	171	159	216	171		0.634151	-0.344437	0.959056	-1.24877	-1.59321
	LHCB3, LHCB3*1	AT5G54270.1	1014	876	1315	1046		0.56544	-0.922683	1.11807	-0.760825	-1.68351
	LHB1B1, LHCB1.4	AT2G34430.1	1462	1308	1721	1535		1.19739	-0.834524	0.452601	-0.815466	-1.64999
	HCEF1	AT3G54050.1	182	173	231	193		0.547558	-0.442026	1.06509	-1.17063	-1.61265
	PSBG	ATCG00430.1	20	14	29	19		0.380913	-1.04757	1.20948	-0.54283	-1.5904
	PSBP-1, OEE2, PSII-P, OE23	AT1G06680.1	654	623	851	713		0.329559	-0.615711	1.25469	-0.968533	-1.58424
	oxidoreductases	AT5G58260.1	10	8	14	7		0.500846	-0.372495	1.07648	-1.20483	-1.57732
	CAB1, AB140, CAB140, LHCB1.3	AT1G29930.1	1464	1309	1695	1538		1.3084	-0.801055	0.255105	-0.762448	-1.5635
	EMB2729, BE1	AT3G20440.1	4	1	3	1		1.30891	-0.731412	0.2521	-0.829599	-1.56101
	NDHI	ATCG01090.1	20	16	29	20		0.268914	-0.929658	1.29087	-0.63013	-1.55979
	CAB3, AB180, LHCB1.2	AT1G29910.1	1460	1314	1693	1539		1.31361	-0.7731	0.24486	-0.785366	-1.55847
	ATPHB1, PHB1	AT4G28510.1	34	29	41	37		0.913159	-1.30005	0.641314	-0.254425	-1.55447
	G6PD1	AT5G35790.1	41	36	57	36		0.389786	-0.399401	1.16423	-1.15461	-1.55401
	PPL2	AT2G39470.1	23	20	33	21		0.295716	-0.518252	1.25565	-1.03311	-1.55136
	CAH1, ATACA1, ACA1	AT3G52720.1	6	1	4	0		1.28978	-0.589649	0.259733	-0.95986	-1.54951
	PTAC14	AT4G20130.1	33	27	46	35		0.293662	-1.07314	1.24365	-0.464172	-1.53731
	UTP:galactose-1-phosphate uridylyltransferases	AT5G18200.1	4	2	8	2		0.205845	-0.702967	1.3302	-0.833082	-1.53605
	cytochrome c biogenesis protein family	AT1G49380.1	22	8	19	13		1.29354	-1.00813	0.224503	-0.509914	-1.51805
	IMPL2, HISN7	AT4G39120.1	13	8	17	13		0.599201	-1.33367	0.91155	-0.17708	-1.51075
	pfkB-like carbohydrate kinase family protein	AT1G66430.1	55	45	68	60		0.724776	-1.35571	0.783283	-0.152345	-1.50806
	6-phosphogluconate dehydrogenase family protein	AT1G71180.1	6	0	3	0		1.37123	-0.743719	0.116211	-0.743719	-1.48744
	PDH-E1 ALPHA	AT1G01090.1	99	88	133	77		0.495224	-0.151544	0.984172	-1.32785	-1.4794
	RCA	AT2G39730.1	1156	1084	1411	1122		0.781264	-0.0963242	0.693333	-1.37827	-1.4746
	Inositol monophosphatase family protein	AT5G64380.1	20	16	27	22		0.357777	-1.26197	1.11189	-0.207699	-1.46967
	XK-1, XK1	AT2G21370.1	14	4	11	8		1.31524	-1.04884	0.126227	-0.392628	-1.44146
	ATBETAFRUCT4, VAC-INV	AT1G12240.1	57	53	81	62		0.0222428	-0.706467	1.40661	-0.72239	-1.42886
	PDH-E1 BETA	AT1G30120.1	22	18	36	22		0.0199378	-0.784809	1.40497	-0.640101	-1.42491
	TIM, PDTPI	AT2G21170.1	258	204	285	264		1.26193	-1.1496	0.143396	-0.255721	-1.40532
	pfkB-like carbohydrate kinase family protein	AT4G28706.1	21	17	44	20		-0.178115	-0.646209	1.46357	-0.639251	-1.28546
	Rubredoxin-like superfamily protein	AT3G15640.2	8	7	13	8		-0.0314766	-0.647128	1.42327	-0.744668	-1.3918
	GAPA-2	AT1G12900.1	352	337	462	322		0.42665	-0.00392231	0.95667	-1.3794	-1.38332
	SSI1, SSI, ATSS1	AT5G24300.1	22	20	37	19		0.00663922	-0.371514	1.36467	-0.999799	-1.37131
	Cofactor-independent phosphoglycerate mutase	AT4G09520.1	24	21	40	24		-0.065062	-0.638815	1.43359	-0.729718	-1.36853
	NADH-ubiquinone oxidoreductase 24 kDa subunit, putative	AT4G02580.1	38	36	50	31		0.461189	0.0735888	0.881283	-1.41606	-1.34247
	PSAA	ATCG00350.1	140	120	188	162		0.214243	-1.30167	1.12186	-0.0344234	-1.3361
	PsbP family protein	AT3G56650.1	55	48	80	63		-0.0177364	-1.05076	1.34811	-0.279607	-1.33037
	Plant neutral invertase family protein	AT4G34860.1	29	0	42	28		0.484828	-1.43736	0.826457	0.12608	-1.31128
	SBPASE	AT3G55800.1	186	177	223	169		0.754826	0.185074	0.518554	-1.45845	-1.27338
Primary Metabolism	Symbols: ATTPS11, TPS11, ATTPSB | ATTPS11; transferase, transferring glycosyl groups | chr2:8109043-8112010 FORWARD	AT2G18700.1	0	6	0	5		-0.865906	0.845534	-0.865906	0.886278	1.73181
	Symbols: AtcwINV6 | AtcwINV6 (6-&1-fructan exohydrolase); hydrolase, hydrolyzing O-glycosyl compounds / inulinase/ levanase | chr5:3839391-3842371 FORWARD	AT5G11920.1	0	8	0	7		-0.865887	0.88776	-0.865887	0.844014	1.73177
	6-phosphogluconate dehydrogenase family protein | chr1:23825328-23827136 REVERSE	AT1G64190.1	218	270	182	234		-0.780777	0.925515	-0.945104	0.800367	1.72588
	Symbols: SDH2-1 | SDH2-1; electron carrier/ succinate dehydrogenase | chr3:10129610-10132760 REVERSE	AT3G27380.1	40	42	32	36		-1.00141	0.903869	-0.717854	0.815399	1.71927
	Symbols: PCK1, PEPCK | PCK1 (PHOSPHOENOLPYRUVATE CARBOXYKINASE 1); ATP binding / phosphoenolpyruvate carboxykinase (ATP)/ phosphoenolpyruvate carboxykinase/ purine nucleotide binding | chr4:17802694-17806539 REVERSE	AT4G37870.1	67	111	51	87		-0.935747	0.679205	-0.774544	1.03109	1.71029
	Symbols: IDH2 | IDH2 (ISOCITRATE DEHYDROGENASE SUBUNIT 2); isocitrate dehydrogenase (NAD+)/ oxidoreductase, acting on the CH-OH group of donors, NAD or NADP as acceptor | chr2:7460814-7462554 REVERSE	AT2G17130.1	42	62	30	51		-1.03874	0.770863	-0.669463	0.937341	1.7082
	pyruvate kinase, putative | chr5:22820006-22822766 REVERSE	AT5G56350.1	63	103	52	98		-0.836505	1.06515	-0.869165	0.640521	1.70567
	Symbols: ATNADP-ME2 | ATNADP-ME2 (NADP-malic enzyme 2); malate dehydrogenase (oxaloacetate-decarboxylating) (NADP+)/ malic enzyme/ oxidoreductase, acting on NADH or NADPH, NAD or NADP as acceptor | chr5:3754249-3758242 FORWARD	AT5G11670.1	90	228	83	230		-0.78649	1.07633	-0.91334	0.623498	1.69983
	pyruvate decarboxylase family protein | chr5:5724759-5726746 REVERSE	AT5G17380.1	38	85	20	67		-1.06269	0.742861	-0.636236	0.956062	1.69892
	phosphoglucomutase, cytoplasmic, putative / glucose phosphomutase, putative | chr1:8219869-8224469 FORWARD	AT1G23190.1	161	189	136	170		-0.700676	1.08512	-0.985214	0.600773	1.68589
	Symbols: ALDH2C4, ALDH1A, REF1 | ALDH2C4; 3-chloroallyl aldehyde dehydrogenase/ aldehyde dehydrogenase (NAD)/ coniferyl-aldehyde dehydrogenase | chr3:8919560-8923073 REVERSE	AT3G24503.1	201	364	184	274		-0.688943	0.575389	-0.989129	1.10268	1.67807
	Symbols: SDH2-2 | SDH2-2; electron carrier/ succinate dehydrogenase | chr5:16281404-16283527 FORWARD	AT5G40650.1	27	33	20	27		-1.10147	0.685944	-0.576422	0.991954	1.6779
	2-oxoacid dehydrogenase family protein | chr5:22347211-22350817 FORWARD	AT5G55070.1	63	77	55	64		-0.547756	0.708433	-1.12561	0.964931	1.67336
	Symbols: PMDH1 | PMDH1 (PEROXISOMAL NAD-MALATE DEHYDROGENASE 1); L-malate dehydrogenase/ binding / catalytic/ malate dehydrogenase/ oxidoreductase/ oxidoreductase, acting on the CH-OH group of donors, NAD or NADP as acceptor | chr2:9689415-9692154 REVERSE	AT2G22780.1	99	120	87	106		-0.551604	0.991306	-1.11884	0.679142	1.67045
	pyruvate kinase, putative | chr5:25490073-25492752 FORWARD	AT5G63680.1	112	129	85	106		-1.10708	0.655139	-0.562399	1.01434	1.66948
	aconitate hydratase/ copper ion binding | chr4:13542918-13548629 FORWARD	AT4G26970.1	146	246	110	180		-0.92747	0.519191	-0.741084	1.14936	1.66855
	Symbols: PWD, OK1, ATGWD3 | ATGWD3; carbohydrate kinase/ catalytic/ phosphoglucan, water dikinase | chr5:9261580-9267729 FORWARD	AT5G26570.1	40	44	32	36		-0.942465	0.520125	-0.72479	1.14713	1.66726
	Symbols: ADG2, APL1 | APL1 (ADP GLUCOSE PYROPHOSPHORYLASE LARGE SUBUNIT 1); glucose-1-phosphate adenylyltransferase | chr5:6463824-6466831 REVERSE	AT5G19220.1	201	207	158	179		-1.13947	0.965981	-0.527032	0.70052	1.6665
	Symbols: ATPPC3 | ATPPC3 (PHOSPHOENOLPYRUVATE CARBOXYLASE 3); phosphoenolpyruvate carboxylase | chr3:5025238-5029710 FORWARD	AT3G14940.1	90	114	79	93		-0.561543	0.636478	-1.10441	1.02948	1.66596
	Symbols: NDB2 | NDB2 (NAD(P)H dehydrogenase B2); FAD binding / disulfide oxidoreductase/ oxidoreductase | chr4:2572621-2576595 FORWARD	AT4G05020.2	7	30	0	20		-1.07389	0.598828	-0.591724	1.06679	1.66561
	dihydroxyacetone kinase family protein | chr3:6081671-6086138 REVERSE	AT3G17770.1	20	29	16	29		-0.853674	1.16911	-0.811427	0.495991	1.6651
	Symbols: PPDK | PPDK (pyruvate orthophosphate dikinase); kinase/ pyruvate, phosphate dikinase | chr4:8864828-8870801 REVERSE	AT4G15530.3	61	165	26	111		-1.05346	0.546326	-0.601756	1.10889	1.65522
	Symbols: CCB3 | CCB3 (COFACTOR ASSEMBLY, COMPLEX C (B6F),) | chr5:14198587-14199243 REVERSE	AT5G36120.1	12	20	11	15		-0.638828	0.518043	-1.01577	1.13655	1.65459
	Symbols: PFK7 | PFK7 (PHOSPHOFRUCTOKINASE 7); 6-phosphofructokinase | chr5:22923922-22926963 FORWARD	AT5G56630.1	39	52	36	44		-0.464112	0.796377	-1.18965	0.857387	1.65376
	Symbols: AtGLDP1 | AtGLDP1 (Arabidopsis thaliana glycine decarboxylase P-protein 1); catalytic/ glycine dehydrogenase (decarboxylating)/ pyridoxal phosphate binding | chr4:15926670-15931332 REVERSE	AT4G33010.1	206	268	186	221		-0.488893	0.68863	-1.16449	0.96475	1.65338
	Symbols: ACLA-3 | ACLA-3; ATP citrate synthase | chr1:3041996-3045402 FORWARD	AT1G09430.1	93	128	84	122		-0.625071	1.13087	-1.0283	0.522502	1.65337
	Symbols: DIN10 | DIN10 (DARK INDUCIBLE 10); hydrolase, hydrolyzing O-glycosyl compounds | chr5:6833678-6836788 FORWARD	AT5G20250.4	66	126	62	91		-0.653359	0.489937	-0.995259	1.15868	1.64862
	Symbols: ALDH3H1, ALDH4 | ALDH3H1 (ALDEHYDE DEHYDROGENASE 3H1); 3-chloroallyl aldehyde dehydrogenase/ aldehyde dehydrogenase (NAD) | chr1:16796400-16800321 REVERSE	AT1G44170.1	36	51	28	52		-0.880656	1.19686	-0.76719	0.450982	1.64785
	UTP--glucose-1-phosphate uridylyltransferase, putative / UDP-glucose pyrophosphorylase, putative / UGPase, putative | chr5:5696645-5700922 REVERSE	AT5G17310.2	212	268	182	212		-0.625984	0.486774	-1.01702	1.15623	1.643
	malate oxidoreductase, putative | chr4:242515-246771 REVERSE	AT4G00570.1	74	94	48	82		-1.20598	0.877435	-0.436451	0.764999	1.64243
	Symbols: IDH1 | IDH1 (ISOCITRATE DEHYDROGENASE 1); isocitrate dehydrogenase (NAD+)/ oxidoreductase, acting on the CH-OH group of donors, NAD or NADP as acceptor | chr4:16774195-16776325 REVERSE	AT4G35260.1	71	108	51	79		-1.00231	0.466259	-0.635939	1.17199	1.63825
	phosphoglucomutase, cytoplasmic, putative / glucose phosphomutase, putative | chr1:26669020-26673166 REVERSE	AT1G70730.1	168	191	126	178		-1.05223	1.14584	-0.583218	0.489611	1.63545
	glucose-6-phosphate isomerase, cytosolic (PGIC) | chr5:17135692-17140892 FORWARD	AT5G42740.1	67	78	48	64		-1.21	0.657047	-0.413194	0.966152	1.6232
	Symbols: ALDH2B4, ALDH2, ALDH2A | ALDH2B4 (ALDEHYDE DEHYDROGENASE 2B4); 3-chloroallyl aldehyde dehydrogenase/ ATP binding / aldehyde dehydrogenase (NAD) | chr3:17716867-17720020 REVERSE	AT3G48000.1	143	213	134	215		-0.608132	1.18831	-1.01459	0.434413	1.62272
	pyruvate kinase, putative | chr3:20647085-20648617 FORWARD	AT3G55650.1	0	11	4	9		-0.349397	0.76051	-1.25794	0.846831	1.60734
	Symbols: MEE51 | MEE51 (maternal effect embryo arrest 51); diphosphate-fructose-6-phosphate 1-phosphotransferase | chr4:1939250-1942954 FORWARD	AT4G04040.1	46	61	35	64		-0.894617	1.25252	-0.711311	0.353411	1.60593
	Symbols: ATPPC1 | ATPPC1 (PHOSPHOENOLPYRUVATE CARBOXYLASE 1); catalytic/ phosphoenolpyruvate carboxylase | chr1:19884027-19888276 REVERSE	AT1G53310.1	115	162	113	140		-0.343917	0.844002	-1.26107	0.760982	1.60498
	Symbols: ALDH2B7, ALDH2B | ALDH2B7; 3-chloroallyl aldehyde dehydrogenase/ aldehyde dehydrogenase (NAD) | chr1:8412051-8414879 REVERSE	AT1G23800.1	20	28	13	21		-1.14981	0.498247	-0.454412	1.10598	1.60423
	NADH-ubiquinone oxidoreductase 20 kDa subunit, mitochondrial | chr5:3790806-3793000 REVERSE	AT5G11770.1	16	23	16	22		-0.399964	1.09865	-1.18269	0.484005	1.58265
	Symbols: IAR4 | IAR4; oxidoreductase, acting on the aldehyde or oxo group of donors, disulfide as acceptor / pyruvate dehydrogenase (acetyl-transferring) | chr1:8560525-8563495 REVERSE	AT1G24180.1	61	67	43	58		-1.28594	0.852895	-0.295895	0.728945	1.58184
	Symbols: CT-BMY, BAM3, BMY8 | CT-BMY (CHLOROPLAST BETA-AMYLASE); beta-amylase | chr4:9604962-9607334 REVERSE	AT4G17090.1	37	50	34	39		-0.415381	0.44391	-1.161	1.13247	1.57638
	6-phosphogluconate dehydrogenase family protein | chr3:482028-484147 FORWARD	AT3G02360.2	145	243	117	164		-0.797884	0.275873	-0.776064	1.29808	1.57395
	Symbols: ALDH7B4 | ALDH7B4 (Aldehyde Dehydrogenase 7B4); 3-chloroallyl aldehyde dehydrogenase/ oxidoreductase | chr1:20195264-20199130 REVERSE	AT1G54100.1	73	104	53	119		-0.892705	1.29093	-0.67728	0.279056	1.56998
	Symbols: HKL1 | HKL1 (HEXOKINASE-LIKE 1); ATP binding / fructokinase/ glucokinase/ hexokinase | chr1:18693684-18697659 FORWARD	AT1G50460.1	8	18	11	17		-0.296238	0.96062	-1.2726	0.608221	1.56884
	Symbols: BAM1, BMY7, TR-BAMY | BAM1 (BETA-AMYLASE 1); beta-amylase | chr3:8641569-8644449 FORWARD	AT3G23920.1	16	27	10	18		-1.05356	0.338635	-0.514254	1.22918	1.56781
	xylose isomerase family protein | chr5:23346760-23350039 FORWARD	AT5G57655.2	112	147	84	108		-0.98225	0.296605	-0.582422	1.26807	1.56467
	dihydrolipoamide S-acetyltransferase, putative | chr1:20246130-20250310 REVERSE	AT1G54220.1	48	64	46	53		-0.268309	0.66519	-1.29543	0.89855	1.56374
	pyruvate kinase, putative | chr4:13342207-13344418 FORWARD	AT4G26390.1	17	32	16	40		-0.684933	1.30941	-0.86961	0.245134	1.55454
	Symbols: PCK2, PEPCK | PCK2 (PHOSPHOENOLPYRUVATE CARBOXYKINASE 2); ATP binding / phosphoenolpyruvate carboxykinase (ATP)/ phosphoenolpyruvate carboxykinase/ purine nucleotide binding | chr5:26266340-26269616 FORWARD	AT5G65690.1	10	37	6	19		-0.867758	0.237833	-0.683042	1.31297	1.5508
	Symbols: EMB3003 | EMB3003 (embryo defective 3003); acyltransferase/ dihydrolipoyllysine-residue acetyltransferase/ protein binding | chr1:12587752-12590192 REVERSE	AT1G34430.1	156	163	121	134		-1.1913	0.418393	-0.357549	1.13045	1.54884
	pfkB-type carbohydrate kinase family protein | chr2:13383423-13386209 REVERSE	AT2G31390.1	120	124	89	107		-1.3285	0.845863	-0.207643	0.69028	1.53614
	Symbols: SPS1, ATSPS2F, KNS2 | ATSPS2F (SUCROSE PHOSPHATE SYNTHASE 2F); sucrose-phosphate synthase | chr5:3536226-3541133 FORWARD	AT5G11110.1	1	14	1	6		-0.749641	0.201079	-0.785707	1.33427	1.53535
	Symbols: G6PD6 | G6PD6 (GLUCOSE-6-PHOSPHATE DEHYDROGENASE 6); glucose-6-phosphate dehydrogenase | chr5:16310748-16314774 FORWARD	AT5G40760.1	44	71	14	53		-1.30386	0.583506	-0.231436	0.951791	1.5353
	Symbols: PSAE-2 | PSAE-2 (photosystem I subunit E-2); catalytic | chr2:8736734-8737767 FORWARD	AT2G20260.1	79	87	69	79		-0.362635	1.16738	-1.17111	0.366364	1.53374
	oxygen-evolving complex-related | chr1:28684551-28686244 FORWARD	AT1G76450.1	17	21	13	23		-0.858169	1.33108	-0.67232	0.199412	1.53049
	Symbols: BAM2, BMY9 | BAM2 (BETA-AMYLASE 2); beta-amylase | chr4:222320-225131 FORWARD	AT4G00490.1	28	33	25	32		-0.470492	1.26201	-1.05633	0.264812	1.52682
	haloacid dehalogenase-like hydrolase family protein | chr5:21860997-21864926 REVERSE	AT5G53850.2	72	79	59	77		-0.735801	1.34131	-0.790696	0.185191	1.5265
	Symbols: PFK1 | PFK1 (PHOSPHOFRUCTOKINASE 1); 6-phosphofructokinase | chr4:14403347-14406592 REVERSE	AT4G29220.1	42	53	32	39		-0.954628	0.211555	-0.568636	1.31171	1.52326
	Symbols: ALDH5F1, SSADH1, SSADH | ALDH5F1; 3-chloroallyl aldehyde dehydrogenase/ NAD or NADH binding / succinate-semialdehyde dehydrogenase | chr1:29882210-29887412 REVERSE	AT1G79440.1	132	164	106	122		-0.802342	0.165412	-0.712565	1.34949	1.51491
	Symbols: SUS4, ATSUS4 | SUS4; UDP-glycosyltransferase/ sucrose synthase/ transferase, transferring glycosyl groups | chr3:15179020-15183989 REVERSE	AT3G43190.1	0	4	0	8		-0.752888	1.35813	-0.752888	0.147644	1.50578
	Symbols: AOX1A, ATAOX1A | AOX1A (ALTERNATIVE OXIDASE 1A); alternative oxidase | chr3:7906791-7908740 FORWARD	AT3G22370.1	0	14	0	5		-0.749271	0.135116	-0.749271	1.36343	1.49854
	Symbols: PFK5 | PFK5 (PHOSPHOFRUCTOKINASE 5); 6-phosphofructokinase | chr2:9545547-9548566 FORWARD	AT2G22480.1	52	52	41	47		-1.02171	1.30475	-0.468387	0.185344	1.4901
	Symbols: UGP | UGP (UDP-glucose pyrophosphorylase); UTP:glucose-1-phosphate uridylyltransferase/ nucleotidyltransferase | chr3:749390-754159 REVERSE	AT3G03250.1	232	289	221	246		-0.116537	0.732932	-1.37104	0.754642	1.48757
	transaldolase, putative | chr5:4301792-4304312 REVERSE	AT5G13420.1	180	213	119	164		-1.275	0.39971	-0.20715	1.08244	1.48215
	Symbols: ATTPS1, TPS1 | ATTPS1 (TREHALOSE-6-PHOSPHATE SYNTHASE); alpha,alpha-trehalose-phosphate synthase (UDP-forming)/ transferase, transferring glycosyl groups | chr1:29552340-29560912 REVERSE	AT1G78580.1	4	8	2	13		-0.866898	1.36597	-0.608753	0.109679	1.47565
	Symbols: PDC2 | PDC2 (pyruvate decarboxylase-2); carboxy-lyase/ catalytic/ magnesium ion binding / pyruvate decarboxylase/ thiamin pyrophosphate binding | chr5:22310687-22312761 REVERSE	AT5G54960.1	14	22	7	33		-0.926555	1.35816	-0.534988	0.103385	1.46154
	Symbols: LOS2 | LOS2; copper ion binding / phosphopyruvate hydratase | chr2:15320756-15323869 REVERSE	AT2G36530.1	719	899	590	660		-0.696833	0.0716978	-0.763045	1.38818	1.45988
	Symbols: PKP1, PKP-ALPHA | PKP-ALPHA; pyruvate kinase | chr3:8139235-8141985 FORWARD	AT3G22960.1	130	144	116	132		-0.227396	1.16595	-1.22704	0.288481	1.45443
	Symbols: GLT1, PGLCT | PGLCT (PLASTIDIC GLC TRANSLOCATOR); carbohydrate transmembrane transporter/ sugar:hydrogen symporter | chr5:5272557-5275815 FORWARD	AT5G16150.1	44	60	30	41		-1.05861	0.147356	-0.393618	1.30487	1.45223
	Symbols: MDH | MDH (MALATE DEHYDROGENASE); L-malate dehydrogenase/ binding / catalytic/ malate dehydrogenase/ oxidoreductase/ oxidoreductase, acting on the CH-OH group of donors, NAD or NADP as acceptor | chr3:17513274-17515041 FORWARD	AT3G47520.1	160	190	148	190		-0.349717	1.29064	-1.09066	0.149738	1.44037
	Symbols: ATSS3 | ATSS3 (starch synthase 3); starch synthase/ transferase, transferring glycosyl groups | chr1:3952511-3957044 FORWARD	AT1G11720.1	11	23	16	21		-0.0500906	0.848482	-1.38886	0.590464	1.43895
	Symbols: LHCA1 | LHCA1; chlorophyll binding | chr3:20339504-20341103 REVERSE	AT3G54890.1	139	166	113	124		-0.717773	0.0283559	-0.715091	1.40451	1.43286
	Symbols: GAL1, GALK | GALK; ATP binding / galactokinase | chr3:2048905-2052025 REVERSE	AT3G06580.1	74	99	77	93		-0.0821148	1.02409	-1.33726	0.395286	1.41937
	aconitate hydratase, cytoplasmic / citrate hydro-lyase / aconitase (ACO) | chr4:16972598-16978057 REVERSE	AT4G35830.1	165	234	119	154		-0.933574	0.0433866	-0.485051	1.37524	1.41863
	Symbols: PSAE-1 | PSAE-1 (PSA E1 KNOCKOUT); catalytic | chr4:14202758-14203961 REVERSE	AT4G28750.1	91	92	69	88		-1.0396	1.3302	-0.377206	0.0866068	1.41681
	pyruvate kinase, putative | chr2:15339122-15343086 FORWARD	AT2G36580.1	141	241	171	199		-0.00729241	0.626747	-1.40865	0.789198	1.41594
	Symbols: AT-E1 ALPHA | AT-E1 ALPHA; oxidoreductase, acting on the aldehyde or oxo group of donors, disulfide as acceptor / pyruvate dehydrogenase (acetyl-transferring) | chr1:22051295-22053885 FORWARD	AT1G59900.1	67	79	60	85		-0.488257	1.38382	-0.919816	0.024253	1.40807
	pyruvate kinase, putative | chr3:19648861-19652508 FORWARD	AT3G52990.1	143	239	173	200		0.0248488	0.648961	-1.42116	0.747351	1.39631
	Symbols: ATNADP-ME1 | ATNADP-ME1 (NADP-malic enzyme 1); malate dehydrogenase (oxaloacetate-decarboxylating) (NADP+)/ malic enzyme/ oxidoreductase, acting on NADH or NADPH, NAD or NADP as acceptor | chr2:8591899-8595478 REVERSE	AT2G19900.1	13	16	12	18		-0.467608	1.38672	-0.926445	0.00733382	1.39405
	Symbols: PPL1 | PPL1 (PsbP-like protein 1); calcium ion binding | chr3:20513825-20515351 REVERSE	AT3G55330.1	22	29	23	28		-0.0595179	1.08431	-1.31727	0.292474	1.37678
	Symbols: ATAMY3, AMY3 | AMY3 (ALPHA-AMYLASE-LIKE 3); alpha-amylase | chr1:26288278-26293053 REVERSE	AT1G69830.1	13	21	11	13		-0.620627	-0.057784	-0.751977	1.43039	1.37261
	enolase, putative | chr1:27839184-27841939 REVERSE	AT1G74030.1	76	98	78	91		-0.00445602	0.993016	-1.36757	0.379011	1.37203
	phosphoglycerate/bisphosphoglycerate mutase family protein | chr1:2877692-2879169 FORWARD	AT1G08940.1	1	19	0	5		-0.738126	-0.0681334	-0.627768	1.43403	1.36589
	xylulose kinase, putative | chr5:20152781-20155768 FORWARD	AT5G49650.1	61	65	46	72		-0.844739	1.41898	-0.519525	-0.0547205	1.36426
	Symbols: SIP1 | SIP1 (seed imbibition 1-like); galactinol-sucrose galactosyltransferase/ hydrolase, hydrolyzing O-glycosyl compounds | chr5:16161515-16165357 FORWARD	AT5G40390.1	20	21	15	24		-0.821591	1.43757	-0.493297	-0.122678	1.31489
	pfkB-type carbohydrate kinase family protein | chr5:21069572-21071735 FORWARD	AT5G51830.1	23	66	12	26		-0.831637	-0.120717	-0.483073	1.43543	1.31471
	glycine cleavage system H protein, mitochondrial, putative | chr1:11739304-11740361 REVERSE	AT1G32470.1	48	50	38	40		-0.947733	-0.0950904	-0.35865	1.40147	1.30638
	aconitate hydratase, cytoplasmic, putative / citrate hydro-lyase/aconitase, putative | chr2:2141399-2146678 FORWARD	AT2G05710.1	197	288	132	174		-0.94924	-0.10308	-0.349805	1.40213	1.29905
	Symbols: CSY2 | CSY2 (citrate synthase 2); citrate (SI)-synthase | chr3:21724314-21727690 REVERSE	AT3G58750.1	76	112	66	72		-0.503144	-0.15272	-0.791989	1.44785	1.29513
	aldose 1-epimerase family protein | chr4:13161346-13163636 FORWARD	AT4G25900.1	23	41	22	24		-0.398856	-0.151318	-0.879614	1.42979	1.27847
	2,3-biphosphoglycerate-independent phosphoglycerate mutase, putative / phosphoglyceromutase, putative | chr3:2608471-2611418 REVERSE	AT3G08590.1	155	172	140	144		0.204643	0.464678	-1.45676	0.787436	1.25211
	Symbols: LHCA2 | LHCA2; chlorophyll binding | chr3:22745653-22747282 FORWARD	AT3G61470.1	192	216	181	208		-0.00586378	1.20621	-1.24228	0.0419387	1.24815
	Symbols: ACLB-2 | ACLB-2 (ATP CITRATE LYASE SUBUNIT B 2); ATP citrate synthase | chr5:20054523-20058464 FORWARD	AT5G49460.1	107	127	106	137		-0.141675	1.33016	-1.09641	-0.0920697	1.23809

### Sheet: Photosynthesis input
AT2G05100	-1.72334
AT2G05070	-1.72154
AT4G02630	-1.71395
AT3G25530	-1.7106
AT3G02870	-1.70217
AT5G66190	-1.59321
AT5G54270	-1.68351
AT2G34430	-1.64999
AT3G54050	-1.61265
ATCG00430	-1.5904
AT1G06680	-1.58424
AT5G58260	-1.57732
AT1G29930	-1.5635
AT3G20440	-1.56101
ATCG01090	-1.55979
AT1G29910	-1.55847
AT4G28510	-1.55447
AT5G35790	-1.55401
AT2G39470	-1.55136
AT3G52720	-1.54951
AT4G20130	-1.53731
AT5G18200	-1.53605
AT1G49380	-1.51805
AT4G39120	-1.51075
AT1G66430	-1.50806
AT1G71180	-1.48744
AT1G01090	-1.4794
AT2G39730	-1.4746
AT5G64380	-1.46967
AT2G21370	-1.44146
AT1G12240	-1.42886
AT1G30120	-1.42491
AT2G21170	-1.40532
AT4G28706	-1.28546
AT3G15640	-1.3918
AT1G12900	-1.38332
AT5G24300	-1.37131
AT4G09520	-1.36853
AT4G02580	-1.34247
ATCG00350	-1.3361
AT3G56650	-1.33037
AT4G34860	-1.31128
AT3G55800	-1.27338

### Sheet: Primary metabolism input
AT2G18700	1.73181
AT5G11920	1.73177
AT1G64190	1.72588
AT3G27380	1.71927
AT4G37870	1.71029
AT2G17130	1.7082
AT5G56350	1.70567
AT5G11670	1.69983
AT5G17380	1.69892
AT1G23190	1.68589
AT3G24503	1.67807
AT5G40650	1.6779
AT5G55070	1.67336
AT2G22780	1.67045
AT5G63680	1.66948
AT4G26970	1.66855
AT5G26570	1.66726
AT5G19220	1.6665
AT3G14940	1.66596
AT4G05020	1.66561
AT3G17770	1.6651
AT4G15530	1.65522
AT5G36120	1.65459
AT5G56630	1.65376
AT4G33010	1.65338
AT1G09430	1.65337
AT5G20250	1.64862
AT1G44170	1.64785
AT5G17310	1.643
AT4G00570	1.64243
AT4G35260	1.63825
AT1G70730	1.63545
AT5G42740	1.6232
AT3G48000	1.62272
AT3G55650	1.60734
AT4G04040	1.60593
AT1G53310	1.60498
AT1G23800	1.60423
AT5G11770	1.58265
AT1G24180	1.58184
AT4G17090	1.57638
AT3G02360	1.57395
AT1G54100	1.56998
AT1G50460	1.56884
AT3G23920	1.56781
AT5G57655	1.56467
AT1G54220	1.56374
AT4G26390	1.55454
AT5G65690	1.5508
AT1G34430	1.54884
AT2G31390	1.53614
AT5G11110	1.53535
AT5G40760	1.5353
AT2G20260	1.53374
AT1G76450	1.53049
AT4G00490	1.52682
AT5G53850	1.5265
AT4G29220	1.52326
AT1G79440	1.51491
AT3G43190	1.50578
AT3G22370	1.49854
AT2G22480	1.4901
AT3G03250	1.48757
AT5G13420	1.48215
AT1G78580	1.47565
AT5G54960	1.46154
AT2G36530	1.45988
AT3G22960	1.45443
AT5G16150	1.45223
AT3G47520	1.44037
AT1G11720	1.43895
AT3G54890	1.43286
AT3G06580	1.41937
AT4G35830	1.41863
AT4G28750	1.41681
AT2G36580	1.41594
AT1G59900	1.40807
AT3G52990	1.39631
AT2G19900	1.39405
AT3G55330	1.37678
AT1G69830	1.37261
AT1G74030	1.37203
AT1G08940	1.36589
AT5G49650	1.36426
AT5G40390	1.31489
AT5G51830	1.31471
AT1G32470	1.30638
AT2G05710	1.29905
AT3G58750	1.29513
AT4G25900	1.27847
AT3G08590	1.25211
AT3G61470	1.24815
AT5G49460	1.23809

### Sheet: Photosynthesis results
bin	name	elements	BH corrected p-value	present
1.1	PS.lightreaction	15	0.00109341
1.1.1.1	PS.lightreaction.photosystem II.LHC-II	6	0.00226798	shown
1.1.1	PS.lightreaction.photosystem II	9	0.013116
1	PS	22	0.0398497
1.3.9	PS.calvin cyle.seduheptulose bisphosphatase	1	0.0902493	shown
2.2.1.3	major CHO metabolism.degradation.sucrose.invertases	2	0.105974
3.5	minor CHO metabolism.others	1	0.106655
2.2.1.3.1	major CHO metabolism.degradation.sucrose.invertases.neutral	1	0.125339
1.1.30	PS.lightreaction.state transition	1	0.135592
2.2	major CHO metabolism.degradation	3	0.145496
2.2.1	major CHO metabolism.degradation.sucrose	3	0.145496
1.3	PS.calvin cyle	7	0.151968
21	redox	1	0.17025
21.2	redox.ascorbate and glutathione	1	0.17025
21.2.1	redox.ascorbate and glutathione.ascorbate	1	0.17025
21.2.1.3	redox.ascorbate and glutathione.ascorbate.L-galactose-1-phosphate phosphatase	1	0.17025
1.1.2.2	PS.lightreaction.photosystem I.PSI polypeptide subunits	1	0.183167	shown
1.1.2	PS.lightreaction.photosystem I	1	0.183167
9.1.2	mitochondrial electron transport / ATP synthesis.NADH-DH.localisation not clear	1	0.183167
1.1.6	PS.lightreaction.NADH DH	2	0.184215
2	major CHO metabolism	6	0.194194
2.1.2.2	major CHO metabolism.synthesis.starch.starch synthase	1	0.242112
4	glycolysis	1	0.242112
4.1	glycolysis.cytosolic branch	1	0.242112
4.1.13	glycolysis.cytosolic branch.phosphoglycerate mutase	1	0.242112
9	mitochondrial electron transport / ATP synthesis	4	0.27646
1.3.4	PS.calvin cyle.GAP	1	0.294308	shown
1.1.5.3	PS.lightreaction.other electron carrier (ox/red).ferredoxin reductase	1	0.31327	shown
1.1.5	PS.lightreaction.other electron carrier (ox/red)	1	0.31327
9.7	mitochondrial electron transport / ATP synthesis.cytochrome c oxidase	1	0.33302
1.3.5	PS.calvin cycle.TPI	1	0.374876	shown
8.1	TCA / org. transformation.TCA	2	0.386483
8.1.1	TCA / org. transformation.TCA.pyruvate DH	2	0.386483
8.1.1.1	TCA / org. transformation.TCA.pyruvate DH.E1	2	0.386483
7	OPP	3	0.390309
7.1	OPP.oxidative PP	3	0.390309
3.4	minor CHO metabolism.myo-inositol	2	0.40251
3.4.5	minor CHO metabolism.myo-inositol.inositol phosphatase	2	0.40251
7.1.3	OPP.oxidative PP.6-phosphogluconate dehydrogenase	2	0.40251
9.1	mitochondrial electron transport / ATP synthesis.NADH-DH	2	0.452927
2.2.1.3.3	major CHO metabolism.degradation.sucrose.invertases.vacuolar	1	0.467817
3.7	minor CHO metabolism.sugar kinases	1	0.51869
1.1.40	PS.lightreaction.cyclic electron flow-chlororespiration	1	0.545159
2.1.2.3	major CHO metabolism.synthesis.starch.starch branching	1	0.545159
3	minor CHO metabolism	4	0.572018
8	TCA / org. transformation	3	0.583114
1.3.7	PS.calvin cyle.FBPase	2	0.66501	shown
1.3.13	PS.calvin cyle.rubisco interacting	2	0.729038	shown
2.1	major CHO metabolism.synthesis	3	0.756397
2.1.2	major CHO metabolism.synthesis.starch	3	0.756397
7.1.1	OPP.oxidative PP.G6PD	1	0.777677
8.3	TCA / org. transformation.carbonic anhydrases	1	0.777677
9.1.1	mitochondrial electron transport / ATP synthesis.NADH-DH.complex I	1	0.777677
2.2.1.1	major CHO metabolism.degradation.sucrose.fructokinase	1	0.84017
1.1.1.2	PS.lightreaction.photosystem II.PSII polypeptide subunits	3	0.848603	shown
9.6	mitochondrial electron transport / ATP synthesis.cytochrome c	1	0.935704
2.1.2.60	major CHO metabolism.synthesis.starch.ADP Glucose Phosphorylase	1	0.967826

### Sheet: PS.Light reaction
BinCode	BinName	id	type	description	photosynthesisMapMan.txt
1.1.1.1	PS.lightreaction.photosystem II.LHC-II	at5g54270	Transcript	Symbols: LHCB3, LHCB3*1 | LHCB3 (LIGHT-HARVESTING CHLOROPHYLL B-BINDING PROTEIN 3); structural molecule | chr5:22038273-22039568 FORWARD	-1.68
1.1.1.1	PS.lightreaction.photosystem II.LHC-II	at2g34430	Transcript	Symbols: LHB1B1, LHCB1.4 | LHB1B1; chlorophyll binding | chr2:14524756-14525763 FORWARD	-1.65
1.1.1.1	PS.lightreaction.photosystem II.LHC-II	at2g05100	Transcript	Symbols: LHCB2.1, LHCB2 | LHCB2.1; chlorophyll binding | chr2:1823240-1824425 REVERSE	-1.72
1.1.1.1	PS.lightreaction.photosystem II.LHC-II	at1g29910	Transcript	Symbols: CAB3, AB180, LHCB1.2 | CAB3 (CHLOROPHYLL A/B BINDING PROTEIN 3); chlorophyll binding | chr1:10472280-10473299 REVERSE	-1.56
1.1.1.1	PS.lightreaction.photosystem II.LHC-II	at2g05070	Transcript	Symbols: LHCB2.2, LHCB2 | LHCB2.2; chlorophyll binding | chr2:1799234-1800392 REVERSE	-1.72
1.1.1.1	PS.lightreaction.photosystem II.LHC-II	at1g29930	Transcript	Symbols: CAB1, AB140, CAB140, LHCB1.3 | CAB1 (CHLOROPHYLL A/B BINDING PROTEIN 1); chlorophyll binding | chr1:10478005-10479048 FORWARD	-1.56
1.1.1.2	PS.lightreaction.photosystem II.PSII polypeptide subunits	at2g39470	Transcript	Symbols: PPL2 | PPL2 (PsbP-like protein 2); calcium ion binding | chr2:16476216-16477843 FORWARD	-1.55
1.1.1.2	PS.lightreaction.photosystem II.PSII polypeptide subunits	at1g06680	Transcript	Symbols: PSBP-1, OEE2, PSII-P, OE23 | PSBP-1 (PHOTOSYSTEM II SUBUNIT P-1); poly(U) binding | chr1:2047825-2049418 FORWARD	-1.58
1.1.1.2	PS.lightreaction.photosystem II.PSII polypeptide subunits	at3g56650	Transcript	thylakoid lumenal 20 kDa protein | chr3:20984752-20986131 FORWARD	-1.33
1.1.2.2	PS.lightreaction.photosystem I.PSI polypeptide subunits	atcg00350	Transcript	Symbols: PSAA | Encodes psaA protein comprising the reaction center for photosystem I along with psaB protein; hydrophobic protein encoded by the chloroplast genome. | chrC:39605-41857 REVERSE	-1.34
1.1.5.3	PS.lightreaction.other electron carrier (ox/red).ferredoxin reductase	at5g66190	Transcript	Symbols: ATLFNR1, FNR1 | FNR1 (FERREDOXIN-NADP(+)-OXIDOREDUCTASE 1); NADPH dehydrogenase/ electron transporter, transferring electrons within the cyclic electron transport pathway of photosynthesis/ electron transporter, transferring electrons within the noncyclic electron transp | chr5:26450964-26453199 REVERSE	-1.59
1.1.6	PS.lightreaction.NADH DH	at5g58260	Transcript	Encodes subunit NDH-N of NAD(P)H:plastoquinone dehydrogenase complex (Ndh complex) present in the thylakoid membrane of chloroplasts. This subunit is thought to be required for Ndh complex assembly. | chr5:23560876-23561944 REVERSE	-1.58
1.1.6	PS.lightreaction.NADH DH	atcg00430	Transcript	Symbols: PSBG | Encodes a protein which was originally thought to be part of photosystem II but its wheat homolog was later shown to encode for subunit K of NADH dehydrogenase. | chrC:49257-49934 REVERSE	-1.59
1.1.30	PS.lightreaction.state transition	at4g02630	Transcript	protein kinase family protein | chr4:1151613-1153356 FORWARD	-1.71
1.1.40	PS.lightreaction.cyclic electron flow-chlororespiration	atcg01090	Transcript	Symbols: NDHI | Encodes subunit of the chloroplast NAD(P)H dehydrogenase complex | chrC:119244-119762 REVERSE	-1.56

### Sheet: Metabolism results
bin	name	elements	BH corrected p-value	present
1.1	PS.lightreaction	7	0.0673726	shown
3.2.3	minor CHO metabolism.trehalose.potential TPS/TPP	1	0.0933942	shown
5	fermentation	7	0.135188	shown
3.7	minor CHO metabolism.sugar kinases	1	0.167744	shown
8.1	TCA / org. transformation.TCA	12	0.239709	shown
2.2.1	major CHO metabolism.degradation.sucrose	4	0.315124	shown
7.1	OPP.oxidative PP	3	0.343785	shown
6	gluconeogenese/ glyoxylate cycle	5	0.370764	shown
25	C1-metabolism	1	0.422787	shown
3.2.1	minor CHO metabolism.trehalose.TPS	1	0.514103	shown
7.2	OPP.non-reductive PP	1	0.514103	shown
8.2	TCA / org. transformation.other organic acid transformaitons	7	0.584676	shown
9	mitochondrial electron transport / ATP synthesis	3	0.61668	shown
1.2	PS.photorespiration	2	0.642728	shown
3.1	minor CHO metabolism.raffinose family	2	0.642728	shown
3.5	minor CHO metabolism.others	5	0.68242	shown
2.2.2	major CHO metabolism.degradation.starch	6	0.701364	shown
2.1.1	major CHO metabolism.synthesis.sucrose	1	0.852117	shown
4	glycolysis	22	0.859946	shown
2.1.2	major CHO metabolism.synthesis.starch	2	0.863201	shown
4.1.13	glycolysis.cytosolic branch.phosphoglycerate mutase	2	0.0350848
8.1.7	TCA / org. transformation.TCA.succinate dehydrogenase	2	0.0374458
1.1.2	PS.lightreaction.photosystem I	4	0.0455458
1	PS	9	0.0629018
1.1.2.1	PS.lightreaction.photosystem I.LHC-I	2	0.0654314
6.1	gluconeogenese/ glyoxylate cycle.citrate synthase	1	0.121799
8.1.4	TCA / org. transformation.TCA.IDH	2	0.127458
1.2.4.4	PS.photorespiration.glycine cleavage.H protein	1	0.14593
3.1.2.1	minor CHO metabolism.raffinose family.raffinose synthases.known	1	0.14593
4.1.14	glycolysis.cytosolic branch.enolase	2	0.148548
5.1	fermentation.aldehyde dehydrogenase	5	0.154578
4.1.3	glycolysis.cytosolic branch.phosphoglucomutase (PGM)	2	0.15614
7.1.3	OPP.oxidative PP.6-phosphogluconate dehydrogenase	2	0.198571
2.2.1.1	major CHO metabolism.degradation.sucrose.fructokinase	2	0.243474
2.1.2.1	major CHO metabolism.synthesis.starch.AGPase	1	0.263351
2.2.2.3	major CHO metabolism.degradation.starch.glucan water dikinase	1	0.263351
6.3	gluconeogenesis.Malate DH	1	0.263351
8.1.5	TCA / org. transformation.TCA.2-oxoglutarate dehydrogenase	1	0.263351
9.2	mitochondrial electron transport / ATP synthesis.NADH-DH.type II	1	0.263351
9.2.2	mitochondrial electron transport / ATP synthesis.NADH-DH.type II.external	1	0.263351
1.1.1	PS.lightreaction.photosystem II	2	0.271298
1.1.1.2	PS.lightreaction.photosystem II.PSII polypeptide subunits	2	0.271298
4.1.16	glycolysis.cytosolic branch.phospho-enol-pyruvate carboxylase (PEPC)	2	0.295071
6.4	gluconeogenese/ glyoxylate cycle.PEPCK	2	0.301226
3.8	minor CHO metabolism.galactose	1	0.305223
3.8.1	minor CHO metabolism.galactose.galactokinases	1	0.305223
2.2	major CHO metabolism.degradation	10	0.336051
1.1.2.2	PS.lightreaction.photosystem I.PSI polypeptide subunits	2	0.33994
6.5	gluconeogenese/ glyoxylate cycle.pyruvate dikinase	1	0.351291
2.1.2.2	major CHO metabolism.synthesis.starch.starch synthase	1	0.380941
8.2.9	TCA / org. transformation.other organic acid transformaitons.cyt MDH	1	0.380941
8.1.3	TCA / org. transformation.TCA.aconitase	3	0.396005
2	major CHO metabolism	13	0.399358
1.1.3	PS.lightreaction.cytochrome b6/f	1	0.422787
1.2.4.1	PS.photorespiration.glycine cleavage.P subunit	1	0.422787
2.2.2.6	major CHO metabolism.degradation.starch.transporter	1	0.422787
3.1.2.2	minor CHO metabolism.raffinose family.raffinose synthases.putative	1	0.422787
4.3	glycolysis.unclear/dually targeted	1	0.422787
4.3.5	glycolysis.unclear/dually targeted.phosphofructokinase (PFK)	1	0.422787
34	transport	1	0.422787
34.2	transporter.sugars	1	0.422787
3.2	minor CHO metabolism.trehalose	2	0.466022
4.2.5	glycolysis.plastid branch.phosphofructokinase (PFK)	2	0.482393
7.2.2	OPP.non-reductive PP.transaldolase	1	0.514103
8.2.11	TCA / org. transformation.other organic acid transformaitons.atp-citrate lyase	2	0.516052
2.2.2.1	major CHO metabolism.degradation.starch.starch cleavage	4	0.531669
8	TCA / org. transformation	19	0.535314
8.1.1.1	TCA / org. transformation.TCA.pyruvate DH.E1	2	0.542073
9.4	mitochondrial electron transport / ATP synthesis.alternative oxidase	1	0.601692
4.2.15	glycolysis.plastid branch.pyruvate kinase (PK)	2	0.605223
5.2	fermentation.PDC	2	0.614507
4.1.4	glycolysis.cytosolic branch.glucose-6-phosphate isomerase	1	0.614734
8.2.10	TCA / org. transformation.other organic acid transformaitons.malic	3	0.61668
7	OPP	4	0.622163
2.2.1.5	major CHO metabolism.degradation.sucrose.Susy	1	0.641184
8.2.99	TCA / org. transformation.other organic acid transformaitons.misc	1	0.641184
8.1.1	TCA / org. transformation.TCA.pyruvate DH	4	0.642392
1.2.4	PS.photorespiration.glycine cleavage	2	0.642728
3.1.2	minor CHO metabolism.raffinose family.raffinose synthases	2	0.642728
4.1	glycolysis.cytosolic branch	16	0.642955
4.2.6	glycolysis.plastid branch.pyrophosphate-fructose-6-P phosphotransferase	1	0.668097
3	minor CHO metabolism	11	0.716479
4.1.15	glycolysis.cytosolic branch.pyruvate kinase (PK)	5	0.745998
9.1	mitochondrial electron transport / ATP synthesis.NADH-DH	1	0.794104
9.1.2	mitochondrial electron transport / ATP synthesis.NADH-DH.localisation not clear	1	0.794104
2.1.1.1	major CHO metabolism.synthesis.sucrose.SPS	1	0.852117
7.1.1	OPP.oxidative PP.G6PD	1	0.852117
2.2.1.4	major CHO metabolism.degradation.sucrose.hexokinase	1	0.896177
4.2	glycolysis.plastid branch	5	0.938848
8.1.1.2	TCA / org. transformation.TCA.pyruvate DH.E2	2	0.968283
2.1	major CHO metabolism.synthesis	3	0.973957
4.1.2	glycolysis.cytosolic branch.UGPase	2	0.978852
3.5.1	minor CHO metabolism.others.Xylose isomerase	1	0.985127
