## Supplemental Table 21 for "Reshaping of the *Arabidopsis thaliana* proteome landscape and co-regulation of proteins in development and immunity"

### Sheet: SA
			IS ng	1.5
		Sample Name	Analyte Peak Name	Analyte Peak Area (counts)	Analyte Peak Height (cps)			FW mg		ng/g FW					Col0				Myc234
														Control	1h	3h	16h	Control	1h	3h	16h
														490.845	1580.27	694.609	752.212	1377.28	856.183	1343.46	1276.95
														432.488	883.746	938.168	952.086	1048.47	698.529	1276.97	1807.95
														299.408	1064.79	773.327		1731.46	681.069	638.441	1109.31
		std	SA-1	0	0
		std	SA-D4-1	11.3	34.6
55	Col0+flg22-1h-1	55	SA-1	255000	54600			49.6		1580.27		AV		407.581	1176.27	802.034	852.149	1385.74	745.26	1086.29	1398.07
		55	SA-D4-1	4880	1210					#DIV/0!		SD		98.1189	361.393	124.291	141.332	341.574	96.4574	389.27	364.728
56	Col0+flg22-1h-2	56	SA-1	194000	39900			48		883.746		%SD		24.0735	30.7237	15.497	16.5853	24.6493	12.9428	35.8349	26.088
		56	SA-D4-1	6860	2010					#DIV/0!
57	Col0+flg22-1h-3	57	SA-1	307000	61400			51		1064.79
		57	SA-D4-1	8480	2110					#DIV/0!
58	Col0+flg22-3h-1	58	SA-1	313000	64900			49.7		694.609
		58	SA-D4-1	13600	2850					#DIV/0!
59	Col0+flg22-3h-2	59	SA-1	237000	50700			51		938.168
		59	SA-D4-1	7430	1790					#DIV/0!
60	Col0+flg22-3h-3	60	SA-1	305000	53700			51		773.327
		60	SA-D4-1	11600	2030					#DIV/0!
61	Col0+flg22-6h-1	61	SA-1	363000	71900			50		455.649
		61	SA-D4-1	23900	5340					#DIV/0!
62	Col0+flg22-6h-2	62	SA-1	313000	50500			51		876.751
		62	SA-D4-1	10500	1700					#DIV/0!
63	Col0+flg22-6h-3	63	SA-1	267000	44500			51		701.155								1	0.537809	0.783908	1.0089
		63	SA-D4-1	11200	1790					#DIV/0!
64	Col0+flg22-16h-1	64	SA-1	289000	47600			51		752.212
		64	SA-D4-1	11300	2190					#DIV/0!
65	Col0+flg22-16h-2	65	SA-1	348000	54400			50.3		952.086
		65	SA-D4-1	10900	1780					#DIV/0!
66	Col0+flg22-16h-3							49.8		#DIV/0!
										#DIV/0!
67	Col0-Kontrolle-1	67	SA-1	252000	52700			51		490.845
		67	SA-D4-1	15100	3250					#DIV/0!
68	Col0-Kontrolle-2	68	SA-1	265000	53200			50.5		432.488
		68	SA-D4-1	18200	3710					#DIV/0!
69	Col0-Kontrolle-3	69	SA-1	251000	53000			49.9		299.408
		69	SA-D4-1	25200	5420					#DIV/0!
70	MYC-234+flg22-1h-1	70	SA-1	214000	46100			52		856.183
		70	SA-D4-1	7210	1840					#DIV/0!
71	MYC-234+flg22-1h-2	71	SA-1	247000	53500			52		698.529
		71	SA-D4-1	10200	2190					#DIV/0!
72	MYC-234+flg22-1h-3	72	SA-1	343000	49500			50.7		681.069
		72	SA-D4-1	14900	2290					#DIV/0!
73	MYC-234+flg22-3h-1	73	SA-1	391000	37100			51		1343.46
		73	SA-D4-1	8560	965					#DIV/0!
74	MYC-234+flg22-3h-2	74	SA-1	438000	43100			49		1276.97
		74	SA-D4-1	10500	1120					#DIV/0!
75	MYC-234+flg22-3h-3	75	SA-1	399000	37300			49.6		638.441
		75	SA-D4-1	18900	1890					#DIV/0!
76	MYC-234+flg22-16h-1	76	SA-1	699000	58900			51		1276.95
		76	SA-D4-1	16100	1520					#DIV/0!
77	MYC-234+flg22-16h-2	77	SA-1	318000	53300			49.5		1807.95
		77	SA-D4-1	5330	1000					#DIV/0!
78	MYC-234+flg22-16h-3	78	SA-1	479000	41400			51		1109.31
		78	SA-D4-1	12700	1410					#DIV/0!
79	MYC-234-Kontrolle-1	79	SA-1	369000	31900			51		1377.28
		79	SA-D4-1	7880	867					#DIV/0!
80	MYC-234-Kontrolle-2	80	SA-1	411000	36400			49		1048.47
		80	SA-D4-1	12000	1090					#DIV/0!
81	MYC-234-Kontrolle-3	81	SA-1	474000	41200			50.2		1731.46
		81	SA-D4-1	8180	812					#DIV/0!
		E1	SA-1	579000	45800					#DIV/0!
		E1	SA-D4-1	6370	693					#DIV/0!
		E2	SA-1	518000	43500					#DIV/0!
		E2	SA-D4-1	5320	571					#DIV/0!
		E3	SA-1	480000	35100					#DIV/0!
		E3	SA-D4-1	313	183					#DIV/0!
		E4	SA-1	637000	57000					#DIV/0!
		E4	SA-D4-1	13900	1360					#DIV/0!
		wash	SA-1	36000	7860					#DIV/0!
		wash	SA-D4-1	17.5	32.1					#DIV/0!
		std	SA-1	0	0
		std	SA-D4-1	111	123

### Sheet: JA
			IS ng	5
		Sample Name	Analyte Peak Name	Analyte Peak Area (counts)	Analyte Peak Height (cps)			FW mg		ng/g FW				Col0				Myc234
													Control	1h	3h	16h	Control	1h	3h	16h
													1.1107	1.48081	1.00951	2.1066	1.10628	4.15703	14.7381	4.67635
													1.04693	1.3908	1.5575	3.12365	1.3322	4.47552	18.5693	11.2233
													0.769901	0.580366	1.25009		0.925125	7.52029	12.2408	7.85111
		std	JA-1	132	116
		std	JA-D6-1	12.6	22.7
55	Col0+flg22-1h-1	55	JA-1	4260	1230			49.6		1.48081	AV		0.975844	1.15066	1.27237	2.61513	1.1212	5.38428	15.1827	7.91693
		55	JA-D6-1	290000	80000					#DIV/0!	SD		0.181179	0.495934	0.274677	0.719163	0.203947	1.85668	3.18758	3.27399
56	Col0+flg22-1h-2	56	JA-1	2430	844			48		1.3908	%SD		18.5664	43.1	21.5879	27.5001	18.19	34.4833	20.9948	41.3543
		56	JA-D6-1	182000	47600					#DIV/0!
57	Col0+flg22-1h-3	57	JA-1	1770	831			51		0.580366
		57	JA-D6-1	299000	82900					#DIV/0!
58	Col0+flg22-3h-1	58	JA-1	2910	1290			49.7		1.00951
		58	JA-D6-1	290000	79300					#DIV/0!
59	Col0+flg22-3h-2	59	JA-1	4480	1570			51		1.5575
		59	JA-D6-1	282000	78500					#DIV/0!
60	Col0+flg22-3h-3	60	JA-1	3430	1110			51		1.25009
		60	JA-D6-1	269000	74100					#DIV/0!
61	Col0+flg22-6h-1	61	JA-1	6360	1690			50		2.02548
		61	JA-D6-1	314000	85800					#DIV/0!
62	Col0+flg22-6h-2	62	JA-1	2860	1070			51		0.892969
		62	JA-D6-1	314000	85600					#DIV/0!							1	4.80224	13.5415	7.06112
63	Col0+flg22-6h-3	63	JA-1	3660	1160			51		1.61632
		63	JA-D6-1	222000	60600					#DIV/0!
64	Col0+flg22-16h-1	64	JA-1	6790	2010			51		2.1066
		64	JA-D6-1	316000	91600					#DIV/0!
65	Col0+flg22-16h-2	65	JA-1	9710	3430			50.3		3.12365
		65	JA-D6-1	309000	87900					#DIV/0!
66	Col0+flg22-16h-3							49.8		#DIV/0!
										#DIV/0!
67	Col0-Kontrolle-1	67	JA-1	3580	1200			51		1.1107
		67	JA-D6-1	316000	85200					#DIV/0!
68	Col0-Kontrolle-2	68	JA-1	3500	1230			50.5		1.04693
		68	JA-D6-1	331000	93300					#DIV/0!
69	Col0-Kontrolle-3	69	JA-1	2720	1130			49.9		0.769901
		69	JA-D6-1	354000	101000					#DIV/0!
70	MYC-234+flg22-1h-1	70	JA-1	11500	3640			52		4.15703
		70	JA-D6-1	266000	77000					#DIV/0!
71	MYC-234+flg22-1h-2	71	JA-1	12800	3940			52		4.47552
		71	JA-D6-1	275000	75500					#DIV/0!
72	MYC-234+flg22-1h-3	72	JA-1	16700	5870			50.7		7.52029
		72	JA-D6-1	219000	61000					#DIV/0!
73	MYC-234+flg22-3h-1	73	JA-1	45700	12500			51		14.7381
		73	JA-D6-1	304000	78800					#DIV/0!
74	MYC-234+flg22-3h-2	74	JA-1	51500	14400			49		18.5693
		74	JA-D6-1	283000	72900					#DIV/0!
75	MYC-234+flg22-3h-3	75	JA-1	32300	9280			49.6		12.2408
		75	JA-D6-1	266000	70100					#DIV/0!
76	MYC-234+flg22-16h-1	76	JA-1	11400	4210			51		4.67635
		76	JA-D6-1	239000	66600					#DIV/0!
77	MYC-234+flg22-16h-2	77	JA-1	16000	6880			49.5		11.2233
		77	JA-D6-1	144000	45700					#DIV/0!
78	MYC-234+flg22-16h-3	78	JA-1	19700	6350			51		7.85111
		78	JA-D6-1	246000	66100					#DIV/0!
79	MYC-234-Kontrolle-1	79	JA-1	2900	1190			51		1.10628
		79	JA-D6-1	257000	67500					#DIV/0!
80	MYC-234-Kontrolle-2	80	JA-1	3760	1490			49		1.3322
		80	JA-D6-1	288000	74200					#DIV/0!
81	MYC-234-Kontrolle-3	81	JA-1	2610	963			50.2		0.925125
		81	JA-D6-1	281000	78700					#DIV/0!
		E1	JA-1	4130	2310					#DIV/0!
		E1	JA-D6-1	561000	127000					#DIV/0!
		E2	JA-1	12800	2920					#DIV/0!
		E2	JA-D6-1	538000	129000					#DIV/0!
		E3	JA-1	7390	1750					#DIV/0!
		E3	JA-D6-1	360000	73400					#DIV/0!
		E4	JA-1	10900	3000					#DIV/0!
		E4	JA-D6-1	534000	136000					#DIV/0!
		wash	JA-1	251	179					#DIV/0!
		wash	JA-D6-1	170	164					#DIV/0!
		std	JA-1	138	107
		std	JA-D6-1	94.1	122

### Sheet: JA-Ile
			IS ng	0.75
		Sample Name	Analyte Peak Name	Analyte Peak Area (counts)	Analyte Peak Height (cps)			FW mg		ng/g FW				Col0				Myc234
													Control	1h	3h	16h	Control	1h	3h	16h
													0.0987544	0.333548	0.211322	0.142096	0.217231	1.94255	1.32477	0.502101
													0.289275	0.210011	0.389807	0.207132	0.323055	2.34204	2.09342	0.0419155
													0.108002	0.264757	0.227782		0.303785	5.89818	1.08073	0.650609
		std	JA-Ile-1	24.9	20.7
		std	JA-Ile-D2-1	49.1	40.9
55	Col0+flg22-1h-1	55	JA-Ile-1	2690	663			49.6		0.333548	AV		0.165344	0.269438	0.276304	0.174614	0.281357	3.39426	1.49964	0.398208
		55	JA-Ile-D2-1	59700	15700					#DIV/0!	SD		0.107427	0.0619015	0.0986408	0.0459876	0.0563642	2.17764	0.528507	0.317367
56	Col0+flg22-1h-2	56	JA-Ile-1	1290	342			48		0.210011	%SD		64.9719	22.9743	35.7001	26.3367	20.033	64.1566	35.2423	79.6988
		56	JA-Ile-D2-1	35400	9400					#DIV/0!
57	Col0+flg22-1h-3	57	JA-Ile-1	2370	535			51		0.264757
		57	JA-Ile-D2-1	57800	15000					#DIV/0!
58	Col0+flg22-3h-1	58	JA-Ile-1	2050	575			49.7		0.211322
		58	JA-Ile-D2-1	55400	13900					#DIV/0!
59	Col0+flg22-3h-2	59	JA-Ile-1	2510	501			51		0.389807
		59	JA-Ile-D2-1	50700	13400					#DIV/0!
60	Col0+flg22-3h-3	60	JA-Ile-1	2140	404			51		0.227782
		60	JA-Ile-D2-1	55600	14900					#DIV/0!
61	Col0+flg22-6h-1	61	JA-Ile-1	2450	574			50		0.351023
		61	JA-Ile-D2-1	52800	13400					#DIV/0!
62	Col0+flg22-6h-2	62	JA-Ile-1	2200	455			51		0.20369
		62	JA-Ile-D2-1	59700	15800					#DIV/0!							1	12.0639	5.33002	1.41531
63	Col0+flg22-6h-3	63	JA-Ile-1	1230	461			51		0.0515974
		63	JA-Ile-D2-1	46400	12600					#DIV/0!
64	Col0+flg22-16h-1	64	JA-Ile-1	2110	437			51		0.142096
		64	JA-Ile-D2-1	64600	17600					#DIV/0!
65	Col0+flg22-16h-2	65	JA-Ile-1	2350	740			50.3		0.207132
		65	JA-Ile-D2-1	63700	16600					#DIV/0!
66	Col0+flg22-16h-3							49.8		#DIV/0!
										#DIV/0!
67	Col0-Kontrolle-1	67	JA-Ile-1	1670	336			51		0.0987544
		67	JA-Ile-D2-1	56200	14000					#DIV/0!
68	Col0-Kontrolle-2	68	JA-Ile-1	2400	502			50.5		0.289275
		68	JA-Ile-D2-1	56500	14800					#DIV/0!
69	Col0-Kontrolle-3	69	JA-Ile-1	1950	543			49.9		0.108002
		69	JA-Ile-D2-1	64600	15700					#DIV/0!
70	MYC-234+flg22-1h-1	70	JA-Ile-1	7080	1560			52		1.94255
		70	JA-Ile-D2-1	44900	11500					#DIV/0!
71	MYC-234+flg22-1h-2	71	JA-Ile-1	8750	1920			52		2.34204
		71	JA-Ile-D2-1	47200	11800					#DIV/0!
72	MYC-234+flg22-1h-3	72	JA-Ile-1	8350	1950			50.7		5.89818
		72	JA-Ile-D2-1	19800	4270					#DIV/0!
73	MYC-234+flg22-3h-1	73	JA-Ile-1	2420	637			51		1.32477
		73	JA-Ile-D2-1	21400	5040					#DIV/0!
74	MYC-234+flg22-3h-2	74	JA-Ile-1	4170	1130			49		2.09342
		74	JA-Ile-D2-1	26100	5840					#DIV/0!
75	MYC-234+flg22-3h-3	75	JA-Ile-1	1880	406			49.6		1.08073
		75	JA-Ile-D2-1	19900	4600					#DIV/0!
76	MYC-234+flg22-16h-1	76	JA-Ile-1	1000	325			51		0.502101
		76	JA-Ile-D2-1	17500	4100					#DIV/0!
77	MYC-234+flg22-16h-2	77	JA-Ile-1	353	140			49.5		0.0419155
		77	JA-Ile-D2-1	13700	3240					#DIV/0!
78	MYC-234+flg22-16h-3	78	JA-Ile-1	1170	260			51		0.650609
		78	JA-Ile-D2-1	17400	4170					#DIV/0!
79	MYC-234-Kontrolle-1	79	JA-Ile-1	695	174			51		0.217231
		79	JA-Ile-D2-1	18400	4010					#DIV/0!
80	MYC-234-Kontrolle-2	80	JA-Ile-1	913	220			49		0.323055
		80	JA-Ile-D2-1	20700	4770					#DIV/0!
81	MYC-234-Kontrolle-3	81	JA-Ile-1	923	265			50.2		0.303785
		81	JA-Ile-D2-1	21300	4630					#DIV/0!
		E1	JA-Ile-1	3320	957			0.0237143		22.5904
		E1	JA-Ile-D2-1	140000	42000					#DIV/0!
		E2	JA-Ile-1	2850	962			0.0215909		-48.9474
		E2	JA-Ile-D2-1	132000	39500					#DIV/0!
		E3	JA-Ile-1	2070	698			0.0231027		3.33333
		E3	JA-Ile-D2-1	89600	25700					#DIV/0!
		E4	JA-Ile-1	3120	1050			0.0229412		-1.92308
		E4	JA-Ile-D2-1	136000	39000		AV	0.0228373		1.13359e+08
		wash	JA-Ile-1	39.4	36.2					#DIV/0!
		wash	JA-Ile-D2-1	36.7	20.7					#DIV/0!
		std	JA-Ile-1	22.9	20.7
		std	JA-Ile-D2-1	21.6	20.7
		std	JA-1	138	107
		std	JA-D6-1	94.1	122

### Sheet: OPDA
			IS ng	30
		Sample Name	Analyte Peak Name	Analyte Peak Area (counts)	Analyte Peak Height (cps)			FW mg		ng/g FW				Col0				Myc234
													Control	1h	3h	16h	Control	1h	3h	16h
													580.868	1029.32	439.453	612.082	136.377	181.925	893.701	479.831
													534.658	1036.92	1084.43	875.501	266.986	299.64	1027.94	659.75
													386.892	763.865	583.965		291.019	477.67	880.62	851.397
		std	OPDA-1	87.5	98.5
		std	OPDA-D5-1	43.7	50.6
55	Col0+flg22-1h-1	55	OPDA-1	233000	60800			49.6		1029.32	AV		500.806	943.369	702.616	743.791	231.461	319.745	934.088	663.659
		55	OPDA-D5-1	134000	34100					#DIV/0!	SD		101.322	155.502	338.463	186.265	83.2173	148.894	81.5447	185.814
56	Col0+flg22-1h-2	56	OPDA-1	173000	43800			48		1036.92	%SD		20.2317	16.4836	48.1719	25.0426	35.9531	46.5665	8.72987	27.9984
		56	OPDA-D5-1	102000	24700					#DIV/0!
57	Col0+flg22-1h-3	57	OPDA-1	199000	51100			51		763.865
		57	OPDA-D5-1	149000	38500					#DIV/0!
58	Col0+flg22-3h-1	58	OPDA-1	140000	39100			49.7		439.453
		58	OPDA-D5-1	183000	47900					#DIV/0!
59	Col0+flg22-3h-2	59	OPDA-1	170000	45600			51		1084.43
		59	OPDA-D5-1	90400	24300					#DIV/0!
60	Col0+flg22-3h-3	60	OPDA-1	55400	16200			51		583.965
		60	OPDA-D5-1	53800	14500					#DIV/0!
61	Col0+flg22-6h-1	61	OPDA-1	99600	26800			50		575.4
		61	OPDA-D5-1	100000	26700					#DIV/0!
62	Col0+flg22-6h-2	62	OPDA-1	32100	8920			51		358.162							1	1.38142	4.03562	2.86727
		62	OPDA-D5-1	49700	13400					#DIV/0!
63	Col0+flg22-6h-3	63	OPDA-1	19500	4880			51		543.289
		63	OPDA-D5-1	20300	5560					#DIV/0!
64	Col0+flg22-16h-1	64	OPDA-1	40300	10500			51		612.082
		64	OPDA-D5-1	37400	9610					#DIV/0!
65	Col0+flg22-16h-2	65	OPDA-1	107000	28700			50.3		875.501
		65	OPDA-D5-1	71100	19700					#DIV/0!
66	Col0+flg22-16h-3							49.8		#DIV/0!
										#DIV/0!
67	Col0-Kontrolle-1	67	OPDA-1	87900	23300			51		580.868
		67	OPDA-D5-1	85800	23400					#DIV/0!
68	Col0-Kontrolle-2	68	OPDA-1	119000	32100			50.5		534.658
		68	OPDA-D5-1	127000	34400					#DIV/0!
69	Col0-Kontrolle-3	69	OPDA-1	76900	21200			49.9		386.892
		69	OPDA-D5-1	113000	29100					#DIV/0!
70	MYC-234+flg22-1h-1	70	OPDA-1	37700	10800			52		181.925
		70	OPDA-D5-1	107000	29200					#DIV/0!
71	MYC-234+flg22-1h-2	71	OPDA-1	82900	23400			52		299.64
		71	OPDA-D5-1	149000	39500					#DIV/0!
72	MYC-234+flg22-1h-3	72	OPDA-1	103000	31500			50.7		477.67
		72	OPDA-D5-1	122000	34300					#DIV/0!
73	MYC-234+flg22-3h-1	73	OPDA-1	235000	66400			51		893.701
		73	OPDA-D5-1	151000	39800					#DIV/0!
74	MYC-234+flg22-3h-2	74	OPDA-1	290000	87000			49		1027.94
		74	OPDA-D5-1	169000	46600					#DIV/0!
75	MYC-234+flg22-3h-3	75	OPDA-1	212000	63400			49.6		880.62
		75	OPDA-D5-1	142000	39200					#DIV/0!
76	MYC-234+flg22-16h-1	76	OPDA-1	110000	33900			51		479.831
		76	OPDA-D5-1	129000	36000					#DIV/0!
77	MYC-234+flg22-16h-2	77	OPDA-1	95900	29400			49.5		659.75
		77	OPDA-D5-1	85200	24600					#DIV/0!
78	MYC-234+flg22-16h-3	78	OPDA-1	190000	58200			51		851.397
		78	OPDA-D5-1	128000	37900					#DIV/0!
79	MYC-234-Kontrolle-1	79	OPDA-1	37100	12400			51		136.377
		79	OPDA-D5-1	138000	40100					#DIV/0!
80	MYC-234-Kontrolle-2	80	OPDA-1	73800	23300			49		266.986
		80	OPDA-D5-1	156000	46400					#DIV/0!
81	MYC-234-Kontrolle-3	81	OPDA-1	76500	23500			50.2		291.019
		81	OPDA-D5-1	146000	43300					#DIV/0!
		E1	OPDA-1	17300	4330			0.0374459		357.225
		E1	OPDA-D5-1	462000	126000					#DIV/0!
		E2	OPDA-1	16200	3950			0.0381176		879.63
		E2	OPDA-D5-1	425000	109000					#DIV/0!
		E3	OPDA-1	11500	3090			0.0377049		560.87
		E3	OPDA-D5-1	305000	80000					#DIV/0!
		E4	OPDA-1	16000	4130			0.0361991		-663.75
		E4	OPDA-D5-1	442000	111000		AV	0.0373669		7.748e+09
		wash	OPDA-1	45.8	46					#DIV/0!
		wash	OPDA-D5-1	53.6	51.6					#DIV/0!
		std	OPDA-1	44.3	68.1
		std	OPDA-D5-1	22.7	26.9

### Sheet: IAA
			IS ng	5
		Sample Name	Analyte Peak Name	Analyte Peak Area (counts)	Analyte Peak Height (cps)			FW mg		ng/g FW				Col0				Myc234
													Control	1h	3h	16h	Control	1h	3h	16h
													10.8837	11.2713	10.7424	8.405	9.58559	9.74955	13.0455	9.81484
													10.6931	16.6896	15.0385	9.21888	13.2106	17.7969	18.4153	13.5668
													8.78569	11.1928	10.3315		12.2061	15.7747	16.2507	10.7651
		std	IAA-1	75.6	73.7
		std	IAA-2H5	113	65.7
55	Col0+flg22-1h-1	55	IAA-1	14200	4160			49.6		11.2713	AV		10.1208	13.0512	12.0375	8.81194	11.6674	14.4404	15.9038	11.3822
		55	IAA-2H5	127000	36200					#DIV/0!	SD		1.16018	3.15114	2.60704	0.575501	1.87159	4.18631	2.70162	1.9506
56	Col0+flg22-1h-2	56	IAA-1	7290	2050			48		16.6896	%SD		11.4633	24.1445	21.6577	6.53092	16.0411	28.9903	16.9872	17.1373
		56	IAA-2H5	45500	13000					#DIV/0!
57	Col0+flg22-1h-3	57	IAA-1	13700	3810			51		11.1928
		57	IAA-2H5	120000	35000					#DIV/0!
58	Col0+flg22-3h-1	58	IAA-1	12600	3720			49.7		10.7424
		58	IAA-2H5	118000	31300					#DIV/0!
59	Col0+flg22-3h-2	59	IAA-1	10400	3210			51		15.0385
		59	IAA-2H5	67800	19000					#DIV/0!
60	Col0+flg22-3h-3	60	IAA-1	8420	2610			51		10.3315
		60	IAA-2H5	79900	24000					#DIV/0!
61	Col0+flg22-6h-1	61	IAA-1	9980	2910			50		11.3927
		61	IAA-2H5	87600	25400					#DIV/0!
62	Col0+flg22-6h-2	62	IAA-1	8840	2570			51		10.1128
		62	IAA-2H5	85700	24400					#DIV/0!
63	Col0+flg22-6h-3	63	IAA-1	3020	1030			51		13.2771
		63	IAA-2H5	22300	6270					#DIV/0!
64	Col0+flg22-16h-1	64	IAA-1	7330	2170			51		8.405
		64	IAA-2H5	85500	24600					#DIV/0!
65	Col0+flg22-16h-2	65	IAA-1	11500	3170			50.3		9.21888
		65	IAA-2H5	124000	36600					#DIV/0!
66	Col0+flg22-16h-3							49.8		#DIV/0!
										#DIV/0!
67	Col0-Kontrolle-1	67	IAA-1	8870	2770			51		10.8837
		67	IAA-2H5	79900	22100					#DIV/0!
68	Col0-Kontrolle-2	68	IAA-1	13500	3480			50.5		10.6931
		68	IAA-2H5	125000	35200					#DIV/0!
69	Col0-Kontrolle-3	69	IAA-1	12100	3460			49.9		8.78569
		69	IAA-2H5	138000	38400					#DIV/0!
70	MYC-234+flg22-1h-1	70	IAA-1	4360	1310			52		9.74955
		70	IAA-2H5	43000	12200					#DIV/0!
71	MYC-234+flg22-1h-2	71	IAA-1	21100	6060			52		17.7969
		71	IAA-2H5	114000	32100					#DIV/0!
72	MYC-234+flg22-1h-3	72	IAA-1	14300	2380			50.7		15.7747
		72	IAA-2H5	89400	14300					#DIV/0!
73	MYC-234+flg22-3h-1	73	IAA-1	16500	2200			51		13.0455
		73	IAA-2H5	124000	12700					#DIV/0!
74	MYC-234+flg22-3h-2	74	IAA-1	14600	1910			49		18.4153
		74	IAA-2H5	80900	8500					#DIV/0!
75	MYC-234+flg22-3h-3	75	IAA-1	18700	2160			49.6		16.2507
		75	IAA-2H5	116000	11000					#DIV/0!
76	MYC-234+flg22-16h-1	76	IAA-1	8990	1120			51		9.81484
		76	IAA-2H5	89800	8080					#DIV/0!
77	MYC-234+flg22-16h-2	77	IAA-1	4580	1090			49.5		13.5668
		77	IAA-2H5	34100	6420					#DIV/0!
78	MYC-234+flg22-16h-3	78	IAA-1	11200	1680			51		10.7651
		78	IAA-2H5	102000	9030					#DIV/0!
79	MYC-234-Kontrolle-1	79	IAA-1	9220	1280			51		9.58559
		79	IAA-2H5	94300	9710					#DIV/0!
80	MYC-234-Kontrolle-2	80	IAA-1	14500	1650			49		13.2106
		80	IAA-2H5	112000	10400					#DIV/0!
81	MYC-234-Kontrolle-3	81	IAA-1	12500	1450			50.2		12.2061
		81	IAA-2H5	102000	9670					#DIV/0!
		E1	IAA-1	127	61.7					#DIV/0!
		E1	IAA-2H5	74000	7020					#DIV/0!
		E2	IAA-1	280	101					#DIV/0!
		E2	IAA-2H5	91700	8780					#DIV/0!
		E3	IAA-1	282	113					#DIV/0!
		E3	IAA-2H5	56300	4470					#DIV/0!
		E4	IAA-1	106	91.6					#DIV/0!
		E4	IAA-2H5	29600	2980					#DIV/0!
		wash	IAA-1	77.6	83.8					#DIV/0!
		wash	IAA-2H5	153	94.8					#DIV/0!
		std	IAA-1	83.6	66.8
		std	IAA-2H5	160	85

### Sheet: ACC
			IS ng	45
		Sample Name	Analyte Peak Name	Analyte Peak Area (counts)	Analyte Peak Height (cps)			FW mg		ng/g FW				Col0				Myc234
													Control	1h	3h	16h	Control	1h	3h	16h
													15.2581	58.5315	118.603	42.1281	194.731	139.245	239.798	398.245
													29.7108	92.9185	107.855	120.337	120.684	105.797	327.141	247.292
													25.8818	93.4559	73.2209		174.28	179.939	294.56	323.968
		std	ACC-1	22.9	32.2
		std	ACCd4-3	63	32.2
55	Col0+flg22-1h-1	55	ACC-1	321	110			49.6		58.5315	AV		23.6169	81.6353	99.8931	81.2326	163.232	141.661	287.166	323.169
		55	ACCd4-3	816	276					#DIV/0!	SD		7.48782	20.0103	23.7157	55.3021	38.2399	37.1299	44.1381	75.4797
56	Col0+flg22-1h-2	56	ACC-1	973	339			48		92.9185	%SD		31.7054	24.5118	23.7411	68.0787	23.4267	26.2105	15.3702	23.3561
		56	ACCd4-3	1610	550					#DIV/0!
57	Col0+flg22-1h-3	57	ACC-1	1860	598			51		93.4559
		57	ACCd4-3	2880	959					#DIV/0!
58	Col0+flg22-3h-1	58	ACC-1	2500	834			49.7		118.603
		58	ACCd4-3	3130	978					#DIV/0!
59	Col0+flg22-3h-2	59	ACC-1	1200	392			51		107.855
		59	ACCd4-3	1610	537					#DIV/0!
60	Col0+flg22-3h-3	60	ACC-1	464	220			51		73.2209
		60	ACCd4-3	917	297					#DIV/0!
61	Col0+flg22-6h-1	61	ACC-1	1230	376			50		63.9254
		61	ACCd4-3	2840	922					#DIV/0!
62	Col0+flg22-6h-2	62	ACC-1	633	265			51		43.8272
		62	ACCd4-3	2090	477					#DIV/0!
63	Col0+flg22-6h-3	63	ACC-1	840	431			51		103.891
		63	ACCd4-3	1170	450					#DIV/0!
64	Col0+flg22-16h-1	64	ACC-1	361	152			51		42.1281
		64	ACCd4-3	1240	464					#DIV/0!
65	Col0+flg22-16h-2	65	ACC-1	894	322			50.3		120.337
		65	ACCd4-3	1090	355					#DIV/0!
66	Col0+flg22-16h-3							49.8		#DIV/0!
										#DIV/0!
67	Col0-Kontrolle-1	67	ACC-1	155	74.1			51		15.2581
		67	ACCd4-3	1470	432					#DIV/0!
68	Col0-Kontrolle-2	68	ACC-1	492	230			50.5		29.7108
		68	ACCd4-3	2420	753					#DIV/0!
69	Col0-Kontrolle-3	69	ACC-1	245	127			49.9		25.8818
		69	ACCd4-3	1400	498					#DIV/0!
70	MYC-234+flg22-1h-1	70	ACC-1	1560	548			52		139.245
		70	ACCd4-3	1590	519					#DIV/0!
71	MYC-234+flg22-1h-2	71	ACC-1	1640	696			52		105.797
		71	ACCd4-3	2200	810					#DIV/0!
72	MYC-234+flg22-1h-3	72	ACC-1	9160	3360			50.7		179.939
		72	ACCd4-3	7410	1930					#DIV/0!
73	MYC-234+flg22-3h-1	73	ACC-1	14500	4770			51		239.798
		73	ACCd4-3	8750	2800					#DIV/0!
74	MYC-234+flg22-3h-2	74	ACC-1	15400	5890			49		327.141
		74	ACCd4-3	7090	2160					#DIV/0!
75	MYC-234+flg22-3h-3	75	ACC-1	11700	4270			49.6		294.56
		75	ACCd4-3	5910	1870					#DIV/0!
76	MYC-234+flg22-16h-1	76	ACC-1	13100	4790			51		398.245
		76	ACCd4-3	4760	1450					#DIV/0!
77	MYC-234+flg22-16h-2	77	ACC-1	6220	1890			49.5		247.292
		77	ACCd4-3	3750	1180					#DIV/0!
78	MYC-234+flg22-16h-3	78	ACC-1	12000	5120			51		323.968
		78	ACCd4-3	5360	1960					#DIV/0!
79	MYC-234-Kontrolle-1	79	ACC-1	6890	2800			51		194.731
		79	ACCd4-3	5120	1490					#DIV/0!
80	MYC-234-Kontrolle-2	80	ACC-1	6210	2260			49		120.684
		80	ACCd4-3	7750	2890					#DIV/0!
81	MYC-234-Kontrolle-3	81	ACC-1	7350	3250			50.2		174.28
		81	ACCd4-3	6200	2110					#DIV/0!
		E1	ACC-1	16.8	20.7			0.000501493		7380
		E1	ACCd4-3	33500	8650					#DIV/0!
		E2	ACC-1	12.3	20.7			0.000458955		7380
		E2	ACCd4-3	26800	7730					#DIV/0!
		E3	ACC-1	11.9	20.7			0.00051073		7380
		E3	ACCd4-3	23300	6360					#DIV/0!
		E4	ACC-1	21.7	20.7			0.00072093		7380
		E4	ACCd4-3	30100	8770		AV	0.000548027		2.42719e+10
		wash	ACC-1	16.7	20.7					#DIV/0!
		wash	ACCd4-3	50.1	61.5					#DIV/0!
		std	ACC-1	16.7	20.7
		std	ACCd4-3	16.7	20.7
		std	OPDA-1	44.3	68.1
		std	OPDA-D5-1	22.7	26.9

### Sheet: ABA
			IS ng	2
		Sample Name	Analyte Peak Name	Analyte Peak Area (counts)	Analyte Peak Height (cps)			FW mg		ng/g FW				Col0				Myc234
		wash	ABA1	43.1	40.5								Control	1h	3h	16h	Control	1h	3h	16h
		wash	ABA-D6-1	15.2	20.7								0.178137	0.138005	0.119266	0.076589	0.172099	0.0914835	0.0813782	0.1157
		std	ABA1	450000	135000
		std	ABA-D6-1	12.1	20.7								0.147245	0.224396	0.115215	0.0686788	0.324437	0.227658	0.0824028	0.112011
		wash	ABA1	63.6	77.4
		wash	ABA-D6-1	18.3	20.7								0.150361	0.156579	0.120759		0.259936	0.144642	0.066119	0.198068
		wash	ABA1	132	89.6
		wash	ABA-D6-1	15.1	20.7
55	Col0+flg22-1h-1	55	ABA1	486	196			49.6		0.138005	AV		0.158581	0.172993	0.118414	0.0726339	0.252158	0.154595	0.0766333	0.141926
		55	ABA-D6-1	142000	45400					#DIV/0!	SD		0.017007	0.0454746	0.00286884	0.00559335	0.0764663	0.0686308	0.00912007	0.0486548
56	Col0+flg22-1h-2	56	ABA1	461	159			48		0.224396	%SD		10.7245	26.2869	2.42273	7.70074	30.3248	44.3941	11.9009	34.2817
		56	ABA-D6-1	85600	28100					#DIV/0!
57	Col0+flg22-1h-3	57	ABA1	551	318			51		0.156579
		57	ABA-D6-1	138000	43700					#DIV/0!
58	Col0+flg22-3h-1	58	ABA1	409	179			49.7		0.119266
		58	ABA-D6-1	138000	41200					#DIV/0!
59	Col0+flg22-3h-2	59	ABA1	379	153			51		0.115215
		59	ABA-D6-1	129000	40800					#DIV/0!
60	Col0+flg22-3h-3	60	ABA1	388	183			51		0.120759
		60	ABA-D6-1	126000	41600					#DIV/0!
61	Col0+flg22-6h-1	61	ABA1	355	133			50		0.0940397
		61	ABA-D6-1	151000	48400					#DIV/0!
62	Col0+flg22-6h-2	62	ABA1	523	181			51		0.13765
		62	ABA-D6-1	149000	49200					#DIV/0!
63	Col0+flg22-6h-3	63	ABA1	284	206			51		0.109189
		63	ABA-D6-1	102000	31100					#DIV/0!
64	Col0+flg22-16h-1	64	ABA1	291	149			51		0.076589
		64	ABA-D6-1	149000	47900					#DIV/0!
65	Col0+flg22-16h-2	65	ABA1	247	96.9			50.3		0.0686788
		65	ABA-D6-1	143000	44900					#DIV/0!
66	Col0+flg22-16h-3							49.8		#DIV/0!
										#DIV/0!
67	Col0-Kontrolle-1	67	ABA1	695	292			51		0.178137
		67	ABA-D6-1	153000	50400					#DIV/0!
68	Col0-Kontrolle-2	68	ABA1	580	283			50.5		0.147245
		68	ABA-D6-1	156000	50300					#DIV/0!
69	Col0-Kontrolle-3	69	ABA1	619	277			49.9		0.150361
		69	ABA-D6-1	165000	52500					#DIV/0!
70	MYC-234+flg22-1h-1	70	ABA1	333	168			52		0.0914835
		70	ABA-D6-1	140000	46100					#DIV/0!
71	MYC-234+flg22-1h-2	71	ABA1	805	429			52		0.227658
		71	ABA-D6-1	136000	43300					#DIV/0!
72	MYC-234+flg22-1h-3	72	ABA1	495	237			50.7		0.144642
		72	ABA-D6-1	135000	37800					#DIV/0!
73	MYC-234+flg22-3h-1	73	ABA1	359	138			51		0.0813782
		73	ABA-D6-1	173000	36600					#DIV/0!
74	MYC-234+flg22-3h-2	74	ABA1	321	169			49		0.0824028
		74	ABA-D6-1	159000	34300					#DIV/0!
75	MYC-234+flg22-3h-3	75	ABA1	264	127			49.6		0.066119
		75	ABA-D6-1	161000	33700					#DIV/0!
76	MYC-234+flg22-16h-1	76	ABA1	416	172			51		0.1157
		76	ABA-D6-1	141000	27900					#DIV/0!
77	MYC-234+flg22-16h-2	77	ABA1	224	119			49.5		0.112011
		77	ABA-D6-1	80800	27000					#DIV/0!
78	MYC-234+flg22-16h-3	78	ABA1	697	189			51		0.198068
		78	ABA-D6-1	138000	27500					#DIV/0!
79	MYC-234-Kontrolle-1	79	ABA1	689	297			51		0.172099
		79	ABA-D6-1	157000	30100					#DIV/0!
80	MYC-234-Kontrolle-2	80	ABA1	1240	295			49		0.324437
		80	ABA-D6-1	156000	29300					#DIV/0!
81	MYC-234-Kontrolle-3	81	ABA1	1070	304			50.2		0.259936
		81	ABA-D6-1	164000	31100					#DIV/0!
		E1	ABA1	29	40.9					#DIV/0!
		E1	ABA-D6-1	256000	48200					#DIV/0!
		E2	ABA1	42.3	37.3					#DIV/0!
		E2	ABA-D6-1	245000	46100					#DIV/0!
		E3	ABA1	10.3	20.7					#DIV/0!
		E3	ABA-D6-1	170000	27000					#DIV/0!
		E4	ABA1	15.1	20.7					#DIV/0!
		E4	ABA-D6-1	252000	51500					#DIV/0!
		wash	ABA1	27.2	37.3					#DIV/0!
		wash	ABA-D6-1	15.1	20.7					#DIV/0!
		std	ABA1	15.2	20.7
		std	ABA-D6-1	58.9	77.4
