## Supplemental Table 22 for "Reshaping of the *Arabidopsis thaliana* proteome landscape and co-regulation of proteins in development and immunity"

### Sheet: JOX2
Well	Well Name	#	Threshold (dRn)	Ct (dRn)	#	sorted	#	Ct (dRn)	mean GOI	mean UBC21&PP2A	dCt (GOI-house)	2^-dCt	mean	SEM	Samples
A4	JOX2	8	0,7914	25,91	8		1	29.62	29.47	26.7075	2.7625	0.147368	0.290278	0.0939277	Control
A5	JOX2	16	0,7914	26,66	16		2	29.32
B4	JOX2	7	0,7914	25,91	7		3	28.09	28.225	26.26	1.965	0.256139
B5	JOX2	15	0,7914	26,50	15		4	28.36
C4	JOX2	6	0,7914	27,02	6		5	27.05	27.035	25.9375	1.0975	0.467326
C5	JOX2	14	0,7914	25,77	14		6	27.02
D4	JOX2	5	0,7914	27,05	5		7	25.91	25.91	26.9075	-0.9975	1.99654	2.74483	0.408884	3 hrs flg
D5	JOX2	13	0,7914	25,53	13		8	25.91
E4	JOX2	4	0,7914	28,36	4		9	24.75	24.565	26.0675	-1.5025	2.83333
E5	JOX2	12	0,7914	23,89	12		10	24.38
F4	JOX2	3	0,7914	28,09	3		11	24.13	24.01	25.7775	-1.7675	3.40463
F5	JOX2	11	0,7914	24,13	11		12	23.89
G4	JOX2	2	0,7914	29,32	2		13	25.53	25.65	26.345	-0.695	1.61888	1.94053	0.161237	16 hrs flg
G5	JOX2	10	0,7914	24,38	10		14	25.77
G6	JOX2	18	0,7914	25,48	18		15	26.5	26.58	27.6375	-1.0575	2.08132
H4	JOX2	1	0,7914	29,62	1		16	26.66
H5	JOX2	9	0,7914	24,75	9		17	25.76	25.62	26.705	-1.085	2.12138
H6	JOX2	17	0,7914	25,76	17		18	25.48

### Sheet: OPR3
Well	Well Name	#	Threshold (dRn)	Ct (dRn)	#	sorted	#	Ct (dRn)	mean GOI	mean UBC21&PP2A	dCt (GOI-house)	2^-dCt	mean	SEM	Samples	FC control
A7	OPR3	8	0,8598	26,64	8		1	28.89	28.865	26.7075	2.1575	0.224144	0.312802	0.0716123	Control	1
A8	OPR3	16	0,8598	28,85	16		2	28.84
B7	OPR3	7	0,8598	26,38	7		3	28.09	28.205	26.26	1.945	0.259715
B8	OPR3	15	0,8598	28,85	15		4	28.32
C7	OPR3	6	0,8598	27,21	6		5	26.94	27.075	25.9375	1.1375	0.454547
C8	OPR3	14	0,8598	28,01	14		6	27.21
D7	OPR3	5	0,8598	26,94	5		7	26.38	26.51	26.9075	-0.3975	1.31722	1.79699	0.245226	3 hrs flg	5.74481
D8	OPR3	13	0,8598	28,31	13		8	26.64
E7	OPR3	4	0,8598	28,32	4		9	25.17	24.98	26.0675	-1.0875	2.12505
E8	OPR3	12	0,8598	24,53	12		10	24.79
F7	OPR3	3	0,8598	28,09	3		11	25.1	24.815	25.7775	-0.9625	1.94868
F8	OPR3	11	0,8598	25,10	11		12	24.53
G7	OPR3	2	0,8598	28,84	2		13	28.31	28.16	26.345	1.815	0.284204	0.339758	0.0462198	16 hrs flg	1.08618
G8	OPR3	10	0,8598	24,79	10		14	28.01
G9	OPR3	18	0,8598	28,48	18		15	28.85	28.85	27.6375	1.2125	0.43152
H7	OPR3	1	0,8598	28,89	1		16	28.85
H8	OPR3	9	0,8598	25,17	9		17	28.37	28.425	26.705	1.72	0.303549
H9	OPR3	17	0,8598	28,37	17		18	28.48

### Sheet: PIN3
Well	Well Name	Well Type	Threshold (dRn)	Ct (dRn)	#	sorted	#	Ct (dRn)	mean GOI	mean UBC21&PP2A	dCt (GOI-house)	2^-dCt	mean	SEM	Samples
A10	PIN3	Unknown	0,6891	28,33	8		1	25.58	25.985	26.7075	-0.7225	1.65004	1.96437	0.219394	Control
A11	PIN3	Unknown	0,6891	27,45	16		2	26.39
B10	PIN3	Unknown	0,6891	28,24	7		3	24.8	25.005	26.26	-1.255	2.38667
B11	PIN3	Unknown	0,6891	27,78	15		4	25.21
C10	PIN3	Unknown	0,6891	24,91	6		5	25.18	25.045	25.9375	-0.8925	1.85639
C11	PIN3	Unknown	0,6891	27,19	14		6	24.91
D10	PIN3	Unknown	0,6891	25,18	5		7	28.24	28.285	26.9075	1.3775	0.384885	0.372261	0.0132974	3 hrs flg
D11	PIN3	Unknown	0,6891	27,19	13		8	28.33
E10	PIN3	Unknown	0,6891	25,21	4		9	27.39	27.6	26.0675	1.5325	0.345678
E11	PIN3	Unknown	0,6891	27,09	12		10	27.81
F10	PIN3	Unknown	0,6891	24,80	3		11	27.21	27.15	25.7775	1.3725	0.386221
F11	PIN3	Unknown	0,6891	27,21	11		12	27.09
G10	PIN3	Unknown	0,6891	26,39	2		13	27.19	27.19	26.345	0.845	0.556711	0.82456	0.137941	16 hrs flg
G11	PIN3	Unknown	0,6891	27,81	10		14	27.19
G12	PIN3	Unknown	0,6891	26,93	18		15	27.78	27.615	27.6375	-0.0225	1.01572
H10	PIN3	Unknown	0,6891	25,58	1		16	27.45
H11	PIN3	Unknown	0,6891	27,39	9		17	26.78	26.855	26.705	0.15	0.90125
H12	PIN3	Unknown	0,6891	26,78	17		18	26.93

### Sheet: COI1
Well	Well Name	Well Type	Threshold (dRn)	Ct (dRn)	#	sorted	#	Ct (dRn)	mean GOI	mean UBC21&PP2A	dCt (GOI-house)	2^-dCt	mean	SEM	Samples
A1	COI1	Unknown	0,3771	27.11	8		1	26.71	26.985	26.7075	0.2775	0.825019	0.782385	0.0554265	Control
A2	COI1	Unknown	0,3771	27.42	16		2	27.26
B1	COI1	Unknown	0,3771	27.7	7		3	26.48	26.495	26.26	0.235	0.849685
B2	COI1	Unknown	0,3771	27.25	15		4	26.51
C1	COI1	Unknown	0,3771	26.52	6		5	26.5	26.51	25.9375	0.5725	0.672451
C2	COI1	Unknown	0,3771	26.06	14		6	26.52
D1	COI1	Unknown	0,3771	26.5	5		7	27.7	27.405	26.9075	0.4975	0.708333	0.627229	0.0609527	3 hrs flg
D2	COI1	Unknown	0,3771	26.47	13		8	27.11
E1	COI1	Unknown	0,3771	26.51	4		9	26.83	26.655	26.0675	0.5875	0.665495
E2	COI1	Unknown	0,3771	26.95	12		10	26.48
F1	COI1	Unknown	0,3771	26.48	3		11	26.56	26.755	25.7775	0.9775	0.507859
F2	COI1	Unknown	0,3771	26.56	11		12	26.95
G1	COI1	Unknown	0,3771	27.26	2		13	26.47	26.265	26.345	-0.08	1.05702	1.10142	0.0670918	16 hrs flg
G2	COI1	Unknown	0,3771	26.48	10		14	26.06
G3	COI1	Unknown	0,3771	26.62	18		15	27.25	27.335	27.6375	-0.3025	1.23328
H1	COI1	Unknown	0,3771	26.71	1		16	27.42
H2	COI1	Unknown	0,3771	26.83	9		17	26.75	26.685	26.705	-0.02	1.01396
H3	COI1	Unknown	0,3771	26.75	17		18	26.62

### Sheet: TPR1
Well	Well Name	Well Type	Threshold (dRn)	Ct (dRn)	#	sorted	#	Ct (dRn)	mean GOI	mean UBC21&PP2A	dCt (GOI-house)	2^-dCt	mean	SEM	Samples
A4	TPR1	Unknown	0,2707	27,67	8		1	27.78	27.71	26.7075	1.0025	0.499134	0.617534	0.0820458	Control
A5	TPR1	Unknown	0,2707	27,92	16		2	27.64
B4	TPR1	Unknown	0,2707	28,07	7		3	27.02	27.05	26.26	0.79	0.578344
B5	TPR1	Unknown	0,2707	28,03	15		4	27.08
C4	TPR1	Unknown	0,2707	26,44	6		5	26.17	26.305	25.9375	0.3675	0.775125
C5	TPR1	Unknown	0,2707	27,02	14		6	26.44
D4	TPR1	Unknown	0,2707	26,17	5		7	28.07	27.87	26.9075	0.9625	0.513167	0.545765	0.0343859	3 hrs flg
D5	TPR1	Unknown	0,2707	27,28	13		8	27.67
E4	TPR1	Unknown	0,2707	27,08	4		9	26.94	27.04	26.0675	0.9725	0.509622
E5	TPR1	Unknown	0,2707	26,50	12		10	27.14
F4	TPR1	Unknown	0,2707	27,02	3		11	26.46	26.48	25.7775	0.7025	0.614506
F5	TPR1	Unknown	0,2707	26,46	11		12	26.5
G4	TPR1	Unknown	0,2707	27,64	2		13	27.28	27.15	26.345	0.805	0.572362	0.652107	0.0698957	16 hrs flg
G5	TPR1	Unknown	0,2707	27,14	10		14	27.02
G6	TPR1	Unknown	0,2707	27,38	18		15	28.03	27.975	27.6375	0.3375	0.791412
H4	TPR1	Unknown	0,2707	27,78	1		16	27.92
H5	TPR1	Unknown	0,2707	26,94	9		17	27.54	27.46	26.705	0.755	0.592546
H6	TPR1	Unknown	0,2707	27,54	17		18	27.38

### Sheet: COI1 (2)
Well	Well Name	Well Type	Threshold (dRn)	Ct (dRn)	#	sorted	#	Ct (dRn)	mean GOI	mean UBC21&PP2A	dCt (GOI-house)	2^-dCt	mean	SEM	Samples
A1	COI1	Unknown	0,3771	27.11	8		1	26.71	26.985	26.7075	0.2775	0.825019	0.782385	0.0554265	Control
A2	COI1	Unknown	0,3771	27.42	16		2	27.26
B1	COI1	Unknown	0,3771	27.7	7		3	26.48	26.495	26.26	0.235	0.849685
B2	COI1	Unknown	0,3771	27.25	15		4	26.51
C1	COI1	Unknown	0,3771	26.52	6		5	26.5	26.51	25.9375	0.5725	0.672451
C2	COI1	Unknown	0,3771	26.06	14		6	26.52
D1	COI1	Unknown	0,3771	26.5	5		7	27.7	27.405	26.9075	0.4975	0.708333	0.627229	0.0609527	3 hrs flg
D2	COI1	Unknown	0,3771	26.47	13		8	27.11
E1	COI1	Unknown	0,3771	26.51	4		9	26.83	26.655	26.0675	0.5875	0.665495
E2	COI1	Unknown	0,3771	26.95	12		10	26.48
F1	COI1	Unknown	0,3771	26.48	3		11	26.56	26.755	25.7775	0.9775	0.507859
F2	COI1	Unknown	0,3771	26.56	11		12	26.95
G1	COI1	Unknown	0,3771	27.26	2		13	26.47	26.265	26.345	-0.08	1.05702	1.10142	0.0670918	16 hrs flg
G2	COI1	Unknown	0,3771	26.48	10		14	26.06
G3	COI1	Unknown	0,3771	26.62	18		15	27.25	27.335	27.6375	-0.3025	1.23328
H1	COI1	Unknown	0,3771	26.71	1		16	27.42
H2	COI1	Unknown	0,3771	26.83	9		17	26.75	26.685	26.705	-0.02	1.01396
H3	COI1	Unknown	0,3771	26.75	17		18	26.62
